# High-throughput cell-free profiling of SARS-CoV-2 RBD variants enables rapid and quantitative in vitro affinity landscape mapping

**DOI:** 10.1101/2025.09.23.678000

**Authors:** Laura Grasemann, Jiami Han, Julia Tischler, Fatemeh Arefi, Maria Andrea Gonzales Castillo, Edward B Irvine, Ningning Chen, Sai T. Reddy, Sebastian J. Maerkl

## Abstract

SARS-CoV-2 variants continue to threaten public health, necessitating the study of cumulative and epistatic effects of receptor-binding domain (RBD) mutations on antibody evasion. We present a high-throughput platform combining cell-free protein synthesis and microfluidics to quantify the affinity of a large number of RBD triplet mutants covering the evolutionary space between wild-type and Omicron against two therapeutic antibodies and one engineered binder. Using rapid in vitro gene assembly and cell-free synthesis, we expressed 518 RBD variants and obtained 31,740 quantitative affinity measurements to generate three comprehensive binding energy landscapes. This approach enables rapid and large-scale in vitro affinity profiling and machine learning-based predictions, providing a valuable tool for studying emerging variants.
