## Supplementary Tables for "High-throughput cell-free profiling of SARS-CoV-2 RBD variants enables rapid and quantitative in vitro affinity landscape mapping"

### Sheet: Supp table 123
	Supplementary Table 1. Model performance in predicting binding affinity with Bamlanivimab
		Mutational Encoding				One-Hot Encoding				ESM2 Representation
	Model	MSE	Pearson	Spearman	R2	MSE	Pearson	Spearman	R2	MSE	Pearson	Spearman	R2
	GP	0.11±0.03	0.77±0.07	0.8±0.04	0.59±0.1	0.11±0.03	0.77±0.07	0.8±0.04	0.59±0.1	0.11±0.04	0.77±0.07	0.81±0.03	0.58±0.13
	LR	0.11±0.03	0.76±0.06	0.82±0.03	0.58±0.09	-	-	-	-	-	-	-	-
	MLP	0.13±0.08	0.74±0.14	0.79±0.09	0.5±0.27	0.12±0.03	0.77±0.06	0.81±0.05	0.54±0.1	0.12±0.03	0.75±0.05	0.79±0.03	0.54±0.09
	Ridge	0.11±0.03	0.76±0.06	0.82±0.03	0.57±0.08	0.11±0.03	0.76±0.06	0.82±0.03	0.58±0.08	0.11±0.03	0.78±0.06	0.81±0.04	0.59±0.11
	ElasticNet	0.11±0.03	0.77±0.05	0.82±0.03	0.58±0.07	0.12±0.04	0.76±0.06	0.82±0.03	0.56±0.12	0.11±0.03	0.78±0.06	0.81±0.04	0.6±0.09
	RF	0.09±0.03	0.81±0.07	0.83±0.05	0.65±0.11	0.09±0.03	0.81±0.07	0.83±0.05	0.65±0.11	0.13±0.02	0.74±0.04	0.77±0.03	0.52±0.04
	XGBoost	0.12±0.03	0.8±0.08	0.81±0.06	0.56±0.1	0.12±0.03	0.8±0.08	0.81±0.06	0.56±0.1	0.14±0.02	0.68±0.04	0.7±0.03	0.45±0.06
	SVM_rbf	0.11±0.03	0.78±0.07	0.8±0.04	0.58±0.11	0.1±0.03	0.79±0.07	0.82±0.04	0.62±0.11	0.11±0.03	0.78±0.05	0.81±0.04	0.6±0.09
	SVM_linear	0.14±0.02	0.76±0.05	0.81±0.03	0.47±0.05	0.12±0.03	0.76±0.06	0.81±0.03	0.54±0.07	0.1±0.03	0.79±0.05	0.81±0.04	0.61±0.09
	ProteinNPT									0.44±0.15	0.76±0.07	0.79±0.05	0.56±0.12
	ProteinNPT multi-targets									0.38063	0.806351	0.823612	0.614936
	Supplementary Table 2. Model performance in predicting binding affinity with Imdevimab
		Mutational Encoding				One-Hot Encoding				ESM2 Representation
	Model	MSE	Pearson	Spearman	R2	MSE	Pearson	Spearman	R2	MSE	Pearson	Spearman	R2
	GP	0.06±0.02	0.81±0.08	0.81±0.08	0.66±0.13	0.06±0.02	0.81±0.08	0.81±0.08	0.66±0.13	0.05±0.01	0.84±0.03	0.83±0.03	0.71±0.05
	LR	0.06±0.01	0.81±0.06	0.82±0.04	0.66±0.1	-	-	-	-	-	-	-	-
	MLP	0.12±0.15	0.69±0.34	0.75±0.2	0.23±1	0.06±0.02	0.8±0.09	0.8±0.08	0.62±0.16	0.09±0.04	0.77±0.15	0.75±0.14	0.45±0.31
	Ridge	0.06±0.01	0.81±0.06	0.82±0.04	0.66±0.1	0.06±0.01	0.81±0.06	0.82±0.04	0.66±0.1	0.13±0.16	0.7±0.33	0.77±0.16	0.22±1.03
	ElasticNet	0.05±0.01	0.84±0.03	0.84±0.02	0.69±0.05	0.05±0.01	0.84±0.03	0.83±0.02	0.69±0.05	0.08±0.06	0.75±0.21	0.77±0.14	0.53±0.41
	RF	0.05±0.02	0.83±0.08	0.83±0.06	0.69±0.13	0.05±0.02	0.83±0.08	0.83±0.06	0.69±0.13	0.06±0.01	0.8±0.06	0.79±0.04	0.63±0.09
	XGBoost	0.06±0.03	0.81±0.13	0.79±0.15	0.65±0.22	0.06±0.03	0.81±0.13	0.79±0.15	0.65±0.22	0.07±0.01	0.77±0.06	0.76±0.04	0.59±0.09
	SVM_rbf	0.06±0.01	0.82±0.06	0.83±0.05	0.68±0.1	0.06±0.01	0.82±0.06	0.83±0.04	0.67±0.1	0.05±0.01	0.85±0.03	0.84±0.03	0.72±0.05
	SVM_linear	0.06±0.01	0.82±0.06	0.82±0.03	0.67±0.1	0.06±0.01	0.82±0.06	0.82±0.03	0.66±0.1	0.05±0.02	0.83±0.09	0.82±0.07	0.69±0.14
	ProteinNPT									0.37±0.09	0.79±0.08	0.76±0.08	0.61±0.15
	ProteinNPT multi-targets									0.45269	0.677371	0.679378	0.346988
	Supplementary Table 3. Model performance in predicting binding affinity with DBR3_03
		Mutational Encoding				One-Hot Encoding				ESM2 Representation
	Model	MSE	Pearson	Spearman	R2	MSE	Pearson	Spearman	R2	MSE	Pearson	Spearman	R2
	GP	0.04±0.01	0.71±0.06	0.68±0.06	0.5±0.09	0.04±0.01	0.71±0.06	0.68±0.06	0.5±0.09	0.04±0.01	0.75±0.05	0.73±0.04	0.53±0.09
	LR	0.04±0.01	0.74±0.06	0.72±0.06	0.53±0.09	-	-	-	-	-	-	-	-
	MLP	0.08±0.07	0.61±0.24	0.65±0.09	0.12±0.78	0.04±0.01	0.73±0.07	0.7±0.06	0.5±0.1	0.13±0.08	0.73±0.05	0.73±0.03	-0.41±0.92
	Ridge	0.06±0.01	0.74±0.06	0.72±0.06	0.33±0.04	0.05±0.01	0.74±0.06	0.72±0.06	0.43±0.06	0.05±0.02	0.72±0.06	0.7±0.04	0.4±0.27
	ElasticNet	0.04±0.01	0.75±0.06	0.72±0.06	0.55±0.09	0.04±0.01	0.75±0.06	0.72±0.06	0.55±0.09	0.04±0.01	0.74±0.05	0.72±0.04	0.49±0.14
	RF	0.04±0.01	0.75±0.06	0.72±0.06	0.55±0.09	0.04±0.01	0.75±0.06	0.72±0.06	0.55±0.09	0.04±0.01	0.73±0.05	0.71±0.04	0.53±0.06
	XGBoost	0.04±0.01	0.75±0.05	0.72±0.05	0.54±0.07	0.04±0.01	0.75±0.05	0.72±0.05	0.54±0.07	0.05±0.01	0.69±0.07	0.66±0.07	0.46±0.1
	SVM_rbf	0.04±0.01	0.75±0.06	0.73±0.07	0.55±0.1	0.08±0.01	0.72±0.06	0.71±0.07	0.08±0.05	0.04±0.01	0.75±0.05	0.74±0.05	0.55±0.08
	SVM_linear	0.04±0.01	0.74±0.06	0.73±0.06	0.53±0.1	0.04±0.01	0.74±0.06	0.73±0.07	0.53±0.1	0.06±0.03	0.74±0.07	0.73±0.05	0.37±0.39
	ProteinNPT									0.58±0.05	0.68±0.05	0.65±0.07	0.41±0.08
	ProteinNPT multi-targets									0.53	0.74	0.72	0.5
										**ProteinNPT model used MSA transformer embedding
