## Supplementary material for "High-throughput cell-free profiling of SARS-CoV-2 RBD variants enables rapid and quantitative in vitro affinity landscape mapping": g_block_list.csv

name	sequence	mutations
g1_0	GATCTTAAGGCTAGAGTACTAATACGACTCACTATAGGGAGACCACAACGGTTTCCCTCTAGAAATAATTTTGTTTAACTTAAGAAGGAGGAAAAAAAAATGAGGGTTCAACCCACAGAATCAATAGTAAGATTCCCGAACATCACCAACCTGTGTCCGTTCGGTGAGGTGTTTAATGCGACCCGCTTTGCATCCGTCTA	wt
g1_1	GATCTTAAGGCTAGAGTACTAATACGACTCACTATAGGGAGACCACAACGGTTTCCCTCTAGAAATAATTTTGTTTAACTTAAGAAGGAGGAAAAAAAAATGAGGGTTCAACCCACAGAATCAATAGTAAGATTCCCGAACATCACCAACCTGTGTCCGTTCGATGAGGTGTTTAATGCGACCCGCTTTGCATCCGTCTA	o
g2_0	CGACCCGCTTTGCATCCGTCTACGCGTGGAATCGCAAACGTATCAGCAACTGCGTGGCCGATTATAGCGTACTGTATAACTCTGCTTCGTTCTCTACGTTTAAGTGCTACGGCGTTAGCCCGACCAAATTGAAT	wt
g2_1	CGACCCGCTTTGCATCCGTCTACGCGTGGAATCGCAAACGTATCAGCAACTGCGTGGCCGATTATAGCGTACTGTATAACTCTGCTTCGTTCTCTGCGTTTAAGTGCTACGGCGTTAGCCCGACCAAATTGAAT	T376A
g2_2	CGACCCGCTTTGCATCCGTCTACGCGTGGAATCGCAAACGTATCAGCAACTGCGTGGCCGATTATAGCGTACTGTATAACTCTGCTTCGTTCTTTACGTTTAAGTGCTACGGCGTTAGCCCGACCAAATTGAAT	S375F
g2_3	CGACCCGCTTTGCATCCGTCTACGCGTGGAATCGCAAACGTATCAGCAACTGCGTGGCCGATTATAGCGTACTGTATAACTCTGCTTCGTTCTTTGCGTTTAAGTGCTACGGCGTTAGCCCGACCAAATTGAAT	T376A + S375F
g2_4	CGACCCGCTTTGCATCCGTCTACGCGTGGAATCGCAAACGTATCAGCAACTGCGTGGCCGATTATAGCGTACTGTATAACTCTGCTCCGTTCTCTACGTTTAAGTGCTACGGCGTTAGCCCGACCAAATTGAAT	S373P
g2_5	CGACCCGCTTTGCATCCGTCTACGCGTGGAATCGCAAACGTATCAGCAACTGCGTGGCCGATTATAGCGTACTGTATAACTCTGCTCCGTTCTCTGCGTTTAAGTGCTACGGCGTTAGCCCGACCAAATTGAAT	S373P + T376A
g2_6	CGACCCGCTTTGCATCCGTCTACGCGTGGAATCGCAAACGTATCAGCAACTGCGTGGCCGATTATAGCGTACTGTATAACTCTGCTCCGTTCTTTACGTTTAAGTGCTACGGCGTTAGCCCGACCAAATTGAAT	S373P + S375F
g2_7	CGACCCGCTTTGCATCCGTCTACGCGTGGAATCGCAAACGTATCAGCAACTGCGTGGCCGATTATAGCGTACTGTATAACTCTGCTCCGTTCTTTGCGTTTAAGTGCTACGGCGTTAGCCCGACCAAATTGAAT	S373P + S375F + T376A
g2_8	CGACCCGCTTTGCATCCGTCTACGCGTGGAATCGCAAACGTATCAGCAACTGCGTGGCCGATTATAGCGTACTGTATAACTTTGCTTCGTTCTCTACGTTTAAGTGCTACGGCGTTAGCCCGACCAAATTGAAT	S371L
g2_9	CGACCCGCTTTGCATCCGTCTACGCGTGGAATCGCAAACGTATCAGCAACTGCGTGGCCGATTATAGCGTACTGTATAACTTTGCTTCGTTCTCTGCGTTTAAGTGCTACGGCGTTAGCCCGACCAAATTGAAT	S371L + T376A
g2_10	CGACCCGCTTTGCATCCGTCTACGCGTGGAATCGCAAACGTATCAGCAACTGCGTGGCCGATTATAGCGTACTGTATAACTTTGCTTCGTTCTTTACGTTTAAGTGCTACGGCGTTAGCCCGACCAAATTGAAT	S371L + S375F
g2_11	CGACCCGCTTTGCATCCGTCTACGCGTGGAATCGCAAACGTATCAGCAACTGCGTGGCCGATTATAGCGTACTGTATAACTTTGCTTCGTTCTTTGCGTTTAAGTGCTACGGCGTTAGCCCGACCAAATTGAAT	S371L + S375F + T376A
g2_12	CGACCCGCTTTGCATCCGTCTACGCGTGGAATCGCAAACGTATCAGCAACTGCGTGGCCGATTATAGCGTACTGTATAACTTTGCTCCGTTCTCTACGTTTAAGTGCTACGGCGTTAGCCCGACCAAATTGAAT	S371L + S373P
g2_13	CGACCCGCTTTGCATCCGTCTACGCGTGGAATCGCAAACGTATCAGCAACTGCGTGGCCGATTATAGCGTACTGTATAACTTTGCTCCGTTCTCTGCGTTTAAGTGCTACGGCGTTAGCCCGACCAAATTGAAT	S371L + S373P + T376A
g2_14	CGACCCGCTTTGCATCCGTCTACGCGTGGAATCGCAAACGTATCAGCAACTGCGTGGCCGATTATAGCGTACTGTATAACTTTGCTCCGTTCTTTACGTTTAAGTGCTACGGCGTTAGCCCGACCAAATTGAAT	S371L + S373P + S375F
g2_15	CGACCCGCTTTGCATCCGTCTACGCGTGGAATCGCAAACGTATCAGCAACTGCGTGGCCGATTATAGCGTACTGTATAACTTTGCTCCGTTCTTTGCGTTTAAGTGCTACGGCGTTAGCCCGACCAAATTGAAT	o
g3_0	GCGTTAGCCCGACCAAATTGAATGATCTGTGCTTTACCAACGTGTACGCGGACAGCTTCGTTATCCGCGGTGACGAAGTTCGTCAGATTGCGCCAGGTCAGACCGGTAAAATCGCCGACTACAATTACAAGCTGCCGGACG	wt
g3_1	GCGTTAGCCCGACCAAATTGAATGATCTGTGCTTTACCAACGTGTACGCGGACAGCTTCGTTATCCGCGGTGACGAAGTTCGTCAGATTGCGCCAGGTCAGACCGGTAACATCGCCGACTACAATTACAAGCTGCCGGACG	K417N
g3_2	GCGTTAGCCCGACCAAATTGAATGATCTGTGCTTTACCAACGTGTACGCGGACAGCTTCGTTATCCGCGGTGACGAAGTTAGTCAGATTGCGCCAGGTCAGACCGGTAAAATCGCCGACTACAATTACAAGCTGCCGGACG	R408S
g3_3	GCGTTAGCCCGACCAAATTGAATGATCTGTGCTTTACCAACGTGTACGCGGACAGCTTCGTTATCCGCGGTGACGAAGTTAGTCAGATTGCGCCAGGTCAGACCGGTAACATCGCCGACTACAATTACAAGCTGCCGGACG	R408S + K417N
g3_4	GCGTTAGCCCGACCAAATTGAATGATCTGTGCTTTACCAACGTGTACGCGGACAGCTTCGTTATCCGCGGTAACGAAGTTCGTCAGATTGCGCCAGGTCAGACCGGTAAAATCGCCGACTACAATTACAAGCTGCCGGACG	D405N
g3_5	GCGTTAGCCCGACCAAATTGAATGATCTGTGCTTTACCAACGTGTACGCGGACAGCTTCGTTATCCGCGGTAACGAAGTTCGTCAGATTGCGCCAGGTCAGACCGGTAACATCGCCGACTACAATTACAAGCTGCCGGACG	D405N + K417N
g3_6	GCGTTAGCCCGACCAAATTGAATGATCTGTGCTTTACCAACGTGTACGCGGACAGCTTCGTTATCCGCGGTAACGAAGTTAGTCAGATTGCGCCAGGTCAGACCGGTAAAATCGCCGACTACAATTACAAGCTGCCGGACG	D405N + R408S
g3_7	GCGTTAGCCCGACCAAATTGAATGATCTGTGCTTTACCAACGTGTACGCGGACAGCTTCGTTATCCGCGGTAACGAAGTTAGTCAGATTGCGCCAGGTCAGACCGGTAACATCGCCGACTACAATTACAAGCTGCCGGACG	o
g4_0	GCCGACTACAATTACAAGCTGCCGGACGACTTTACGGGCTGCGTCATCGCGTGGAATTCAAACAACCTGGATAGCAAGGTGGGTGGCAACTACAACTACCTGTACCGCCTGTTTCGTAAGTCGAATC	wt
g4_1	GCCGACTACAATTACAAGCTGCCGGACGACTTTACGGGCTGCGTCATCGCGTGGAATTCAAACAAACTGGATAGCAAGGTGGGTGGCAACTACAACTACCTGTACCGCCTGTTTCGTAAGTCGAATC	o
g5_0	TACCTGTACCGCCTGTTTCGTAAGTCGAATCTGAAGCCGTTTGAGCGCGATATTTCCACGGAAATTTATCAAGCGGGTAGCACACCGTGTAATGGTGTGGAAGGCTTCAACTGCTACTTCCCGCTG	wt
g5_1	TACCTGTACCGCCTGTTTCGTAAGTCGAATCTGAAGCCGTTTGAGCGCGATATTTCCACGGAAATTTATCAAGCGGGTAGCACACCGTGTAATGGTGTGGCGGGCTTCAACTGCTACTTCCCGCTG	E584A
g5_2	TACCTGTACCGCCTGTTTCGTAAGTCGAATCTGAAGCCGTTTGAGCGCGATATTTCCACGGAAATTTATCAAGCGGGTAGCAAACCGTGTAATGGTGTGGAAGGCTTCAACTGCTACTTCCCGCTG	T478K
g5_3	TACCTGTACCGCCTGTTTCGTAAGTCGAATCTGAAGCCGTTTGAGCGCGATATTTCCACGGAAATTTATCAAGCGGGTAGCAAACCGTGTAATGGTGTGGCGGGCTTCAACTGCTACTTCCCGCTG	T478K + E584A
g5_4	TACCTGTACCGCCTGTTTCGTAAGTCGAATCTGAAGCCGTTTGAGCGCGATATTTCCACGGAAATTTATCAAGCGGGTAACACACCGTGTAATGGTGTGGAAGGCTTCAACTGCTACTTCCCGCTG	S477N
g5_5	TACCTGTACCGCCTGTTTCGTAAGTCGAATCTGAAGCCGTTTGAGCGCGATATTTCCACGGAAATTTATCAAGCGGGTAACACACCGTGTAATGGTGTGGCGGGCTTCAACTGCTACTTCCCGCTG	S477N + E584A
g5_6	TACCTGTACCGCCTGTTTCGTAAGTCGAATCTGAAGCCGTTTGAGCGCGATATTTCCACGGAAATTTATCAAGCGGGTAACAAACCGTGTAATGGTGTGGAAGGCTTCAACTGCTACTTCCCGCTG	S447N + T478K
g5_7	TACCTGTACCGCCTGTTTCGTAAGTCGAATCTGAAGCCGTTTGAGCGCGATATTTCCACGGAAATTTATCAAGCGGGTAACAAACCGTGTAATGGTGTGGCGGGCTTCAACTGCTACTTCCCGCTG	o
g6_0	GGCTTCAACTGCTACTTCCCGCTGCAGAGCTATGGTTTTCAGCCGACGAACGGCGTTGGTTACCAACCGTATCGTGTTGTGGTGTTAAGCTTCGAGTTGCTGCATGCACCGGCAACCGTTTGTGGTCCTAAAAAATCCACCAACCTGGTTAAGAACAAATGCGTTAACTTCGGCAGCGGTTCAGGCATGGTTAGCAAAGGTGAGGAACTGTTTACCGGCGTCGTGCCGATTTTGGTGGAGTTGGATGGCGACGTGAATGGTCATAAATTCTCCGTTCGTGGTG	wt
g6_1	GGCTTCAACTGCTACTTCCCGCTGCAGAGCTATGGTTTTCAGCCGACGAACGGCGTTGGTCATCAACCGTATCGTGTTGTGGTGTTAAGCTTCGAGTTGCTGCATGCACCGGCAACCGTTTGTGGTCCTAAAAAATCCACCAACCTGGTTAAGAACAAATGCGTTAACTTCGGCAGCGGTTCAGGCATGGTTAGCAAAGGTGAGGAACTGTTTACCGGCGTCGTGCCGATTTTGGTGGAGTTGGATGGCGACGTGAATGGTCATAAATTCTCCGTTCGTGGTG	Y505H
g6_2	GGCTTCAACTGCTACTTCCCGCTGCAGAGCTATGGTTTTCAGCCGACGTATGGCGTTGGTTACCAACCGTATCGTGTTGTGGTGTTAAGCTTCGAGTTGCTGCATGCACCGGCAACCGTTTGTGGTCCTAAAAAATCCACCAACCTGGTTAAGAACAAATGCGTTAACTTCGGCAGCGGTTCAGGCATGGTTAGCAAAGGTGAGGAACTGTTTACCGGCGTCGTGCCGATTTTGGTGGAGTTGGATGGCGACGTGAATGGTCATAAATTCTCCGTTCGTGGTG	N501Y
g6_3	GGCTTCAACTGCTACTTCCCGCTGCAGAGCTATGGTTTTCAGCCGACGTATGGCGTTGGTCATCAACCGTATCGTGTTGTGGTGTTAAGCTTCGAGTTGCTGCATGCACCGGCAACCGTTTGTGGTCCTAAAAAATCCACCAACCTGGTTAAGAACAAATGCGTTAACTTCGGCAGCGGTTCAGGCATGGTTAGCAAAGGTGAGGAACTGTTTACCGGCGTCGTGCCGATTTTGGTGGAGTTGGATGGCGACGTGAATGGTCATAAATTCTCCGTTCGTGGTG	N501Y + Y505H
g6_4	GGCTTCAACTGCTACTTCCCGCTGCAGAGCTATGGTTTTCGTCCGACGAACGGCGTTGGTTACCAACCGTATCGTGTTGTGGTGTTAAGCTTCGAGTTGCTGCATGCACCGGCAACCGTTTGTGGTCCTAAAAAATCCACCAACCTGGTTAAGAACAAATGCGTTAACTTCGGCAGCGGTTCAGGCATGGTTAGCAAAGGTGAGGAACTGTTTACCGGCGTCGTGCCGATTTTGGTGGAGTTGGATGGCGACGTGAATGGTCATAAATTCTCCGTTCGTGGTG	Q498R
g6_5	GGCTTCAACTGCTACTTCCCGCTGCAGAGCTATGGTTTTCGTCCGACGAACGGCGTTGGTCATCAACCGTATCGTGTTGTGGTGTTAAGCTTCGAGTTGCTGCATGCACCGGCAACCGTTTGTGGTCCTAAAAAATCCACCAACCTGGTTAAGAACAAATGCGTTAACTTCGGCAGCGGTTCAGGCATGGTTAGCAAAGGTGAGGAACTGTTTACCGGCGTCGTGCCGATTTTGGTGGAGTTGGATGGCGACGTGAATGGTCATAAATTCTCCGTTCGTGGTG	Q498R + Y505H
g6_6	GGCTTCAACTGCTACTTCCCGCTGCAGAGCTATGGTTTTCGTCCGACGTATGGCGTTGGTTACCAACCGTATCGTGTTGTGGTGTTAAGCTTCGAGTTGCTGCATGCACCGGCAACCGTTTGTGGTCCTAAAAAATCCACCAACCTGGTTAAGAACAAATGCGTTAACTTCGGCAGCGGTTCAGGCATGGTTAGCAAAGGTGAGGAACTGTTTACCGGCGTCGTGCCGATTTTGGTGGAGTTGGATGGCGACGTGAATGGTCATAAATTCTCCGTTCGTGGTG	Q498R + N501Y
g6_7	GGCTTCAACTGCTACTTCCCGCTGCAGAGCTATGGTTTTCGTCCGACGTATGGCGTTGGTCATCAACCGTATCGTGTTGTGGTGTTAAGCTTCGAGTTGCTGCATGCACCGGCAACCGTTTGTGGTCCTAAAAAATCCACCAACCTGGTTAAGAACAAATGCGTTAACTTCGGCAGCGGTTCAGGCATGGTTAGCAAAGGTGAGGAACTGTTTACCGGCGTCGTGCCGATTTTGGTGGAGTTGGATGGCGACGTGAATGGTCATAAATTCTCCGTTCGTGGTG	Q498R + N501Y + Y505H
g6_8	GGCTTCAACTGCTACTTCCCGCTGCGTAGCTATGGTTTTCAGCCGACGAACGGCGTTGGTTACCAACCGTATCGTGTTGTGGTGTTAAGCTTCGAGTTGCTGCATGCACCGGCAACCGTTTGTGGTCCTAAAAAATCCACCAACCTGGTTAAGAACAAATGCGTTAACTTCGGCAGCGGTTCAGGCATGGTTAGCAAAGGTGAGGAACTGTTTACCGGCGTCGTGCCGATTTTGGTGGAGTTGGATGGCGACGTGAATGGTCATAAATTCTCCGTTCGTGGTG	Q493R
g6_9	GGCTTCAACTGCTACTTCCCGCTGCGTAGCTATGGTTTTCAGCCGACGAACGGCGTTGGTCATCAACCGTATCGTGTTGTGGTGTTAAGCTTCGAGTTGCTGCATGCACCGGCAACCGTTTGTGGTCCTAAAAAATCCACCAACCTGGTTAAGAACAAATGCGTTAACTTCGGCAGCGGTTCAGGCATGGTTAGCAAAGGTGAGGAACTGTTTACCGGCGTCGTGCCGATTTTGGTGGAGTTGGATGGCGACGTGAATGGTCATAAATTCTCCGTTCGTGGTG	Q493R + Y505H
g6_10	GGCTTCAACTGCTACTTCCCGCTGCGTAGCTATGGTTTTCAGCCGACGTATGGCGTTGGTTACCAACCGTATCGTGTTGTGGTGTTAAGCTTCGAGTTGCTGCATGCACCGGCAACCGTTTGTGGTCCTAAAAAATCCACCAACCTGGTTAAGAACAAATGCGTTAACTTCGGCAGCGGTTCAGGCATGGTTAGCAAAGGTGAGGAACTGTTTACCGGCGTCGTGCCGATTTTGGTGGAGTTGGATGGCGACGTGAATGGTCATAAATTCTCCGTTCGTGGTG	Q493R + N501Y
g6_11	GGCTTCAACTGCTACTTCCCGCTGCGTAGCTATGGTTTTCAGCCGACGTATGGCGTTGGTCATCAACCGTATCGTGTTGTGGTGTTAAGCTTCGAGTTGCTGCATGCACCGGCAACCGTTTGTGGTCCTAAAAAATCCACCAACCTGGTTAAGAACAAATGCGTTAACTTCGGCAGCGGTTCAGGCATGGTTAGCAAAGGTGAGGAACTGTTTACCGGCGTCGTGCCGATTTTGGTGGAGTTGGATGGCGACGTGAATGGTCATAAATTCTCCGTTCGTGGTG	Q493R + N501Y + Y505H
g6_12	GGCTTCAACTGCTACTTCCCGCTGCGTAGCTATGGTTTTCGTCCGACGAACGGCGTTGGTTACCAACCGTATCGTGTTGTGGTGTTAAGCTTCGAGTTGCTGCATGCACCGGCAACCGTTTGTGGTCCTAAAAAATCCACCAACCTGGTTAAGAACAAATGCGTTAACTTCGGCAGCGGTTCAGGCATGGTTAGCAAAGGTGAGGAACTGTTTACCGGCGTCGTGCCGATTTTGGTGGAGTTGGATGGCGACGTGAATGGTCATAAATTCTCCGTTCGTGGTG	Q493R + Q498R
g6_13	GGCTTCAACTGCTACTTCCCGCTGCGTAGCTATGGTTTTCGTCCGACGAACGGCGTTGGTCATCAACCGTATCGTGTTGTGGTGTTAAGCTTCGAGTTGCTGCATGCACCGGCAACCGTTTGTGGTCCTAAAAAATCCACCAACCTGGTTAAGAACAAATGCGTTAACTTCGGCAGCGGTTCAGGCATGGTTAGCAAAGGTGAGGAACTGTTTACCGGCGTCGTGCCGATTTTGGTGGAGTTGGATGGCGACGTGAATGGTCATAAATTCTCCGTTCGTGGTG	Q493R + Q498R + Y505H
g6_14	GGCTTCAACTGCTACTTCCCGCTGCGTAGCTATGGTTTTCGTCCGACGTATGGCGTTGGTTACCAACCGTATCGTGTTGTGGTGTTAAGCTTCGAGTTGCTGCATGCACCGGCAACCGTTTGTGGTCCTAAAAAATCCACCAACCTGGTTAAGAACAAATGCGTTAACTTCGGCAGCGGTTCAGGCATGGTTAGCAAAGGTGAGGAACTGTTTACCGGCGTCGTGCCGATTTTGGTGGAGTTGGATGGCGACGTGAATGGTCATAAATTCTCCGTTCGTGGTG	Q493R + Q498R + N501Y
g6_15	GGCTTCAACTGCTACTTCCCGCTGCGTAGCTATGGTTTTCGTCCGACGTATGGCGTTGGTCATCAACCGTATCGTGTTGTGGTGTTAAGCTTCGAGTTGCTGCATGCACCGGCAACCGTTTGTGGTCCTAAAAAATCCACCAACCTGGTTAAGAACAAATGCGTTAACTTCGGCAGCGGTTCAGGCATGGTTAGCAAAGGTGAGGAACTGTTTACCGGCGTCGTGCCGATTTTGGTGGAGTTGGATGGCGACGTGAATGGTCATAAATTCTCCGTTCGTGGTG	o
g4_2	GCCGACTACAATTACAAGCTGCCGGACGACTTTACGGGCTGCGTCATCGCGTGGAATTCAAACAACCTGGATAGCAAGGTGAGCGGCAACTACAACTACCTGTACCGCCTGTTTCGTAAGTCGAATC	G446S
g4_3	GCCGACTACAATTACAAGCTGCCGGACGACTTTACGGGCTGCGTCATCGCGTGGAATTCAAACAAACTGGATAGCAAGGTGAGCGGCAACTACAACTACCTGTACCGCCTGTTTCGTAAGTCGAATC	G446S + N440K
GFP	GTCATAAATTCTCCGTTCGTGGTGAGGGCGAGGGCGACGCAACTAACGGCAAATTGACCCTGAAGTTCATCTGTACCACGGGTAAGTTGCCGGTTCCGTGGCCGACTTTGGTGACCACTTTGACCTATGGCGTCCTTTGCTTCTCTCGTTATCCGGATCACATGAAACGTCACGATTTCTTTAAGAGCGCTATGCCGGAAGGCTATGTTCAAGAACGCACCATTTCCTTCAAGGACGACGGCACCTACAAAACCCGTGCGGAAGTCAAATTCGAGGGAGACACCCTGGTGAACCGTATTGAGCTGAAGGGGATCGATTTTAAAGAAGACGGTAACATCTTAGGTCATAAGTTGGAGTATAACTTTAACAGCCATAATGTTTATATCACCGCTGATAAAC…	GFP
