## Supplementary material for "High-throughput cell-free profiling of SARS-CoV-2 RBD variants enables rapid and quantitative in vitro affinity landscape mapping": mutations_bamlanivimab.txt

Variant	Mutations	Replicates	rel. Affinity	standard_error	CI_upper	CI_lower	chip
5	E584A Y505H N501Y	2	3.542017964808663	0.5890026301965116	4.9347878680801855	2.1492480615371408	1
6	E584A Q498R Y505H	3	3.6394086231478857	0.3937938404378273	4.5061430220836165	2.7726742242121554	1
11	T478K Y505H N501Y	1	10.653863465866465	1.207667611297029	14.497200793450165	6.810526138282763	1
12	T478K Q498R Y505H	4	7.9156503872453055	1.0419714741297743	10.13656001226499	5.694740762225621	1
13	T478K Q498R N501Y	3	9.77073037718255	1.2568101344585676	12.536950832167713	7.004509922197387	1
14	T478K Q493R N501Y	4	1.647197155389853	0.11722267320779091	1.8970513689278479	1.3973429418518581	1
16	T478K Q493R Q498R	4	2.680626124446715	0.3681044265432184	3.465222137120633	1.896030111772797	1
17	T478K E584A Y505H	4	0.5252957141311644	0.04582847520034032	0.6229767967706065	0.4276146314917223	1
18	T478K E584A N501Y	2	5.5570514458109805	0.6210474147497516	7.025595223755495	4.088507667866466	1
19	T478K E584A Q498R	1	2.4041171813143305	0.40030380227155316	3.678062537844677	1.130171824783984	1
20	T478K E584A Q493R	4	1.0094530261654726	0.08397155408867076	1.18843415696768	0.8304718953632653	1
21	S477N Y505H N501Y	2	16.86196106052222	1.4922878758224745	20.390661161180688	13.33326095986375	1
22	S477N Q498R Y505H	4	6.4488854717053465	0.42936430650882407	7.364053827692974	5.533717115717719	1
23	S477N Q498R N501Y	4	10.405854156050893	0.9923505896424871	12.520999369379897	8.290708942721889	1
24	S477N Q493R N501Y	4	1.2898800198203206	0.1013833814125453	1.5059735820593578	1.0737864575812834	1
26	S477N Q493R Q498R	4	1.0035934072068755	0.0979892130230601	1.2124524707745927	0.7947343436391584	1
27	S477N E584A Y505H	4	1.5112920231471845	0.1741616400730328	1.8825087717347166	1.1400752745596523	1
29	S477N E584A Q498R	1	4.496436058700209	0.7677366922064942	6.939716858243928	2.0531552591564903	1
30	S477N E584A Q493R	4	0.6906440977210334	0.08443569112664874	0.8706145132019163	0.5106736822401505	1
31	S477N T478K Y505H	4	7.79110523909606	0.6504567586263551	9.177521001676196	6.404689476515926	1
33	S477N T478K Q498R	4	0.7363956602524123	0.06019234245657675	0.8646926012276339	0.6080987192771907	1
34	S477N T478K Q493R	4	0.6794411026333901	0.08473322631224532	0.8600456993504006	0.4988365059163795	1
37	N440K Q498R Y505H	4	10.411843218269572	0.8745395848928876	12.275880219063156	8.547806217475989	1
38	N440K Q498R N501Y	4	5.784449295515518	0.599192915886864	7.06159876378494	4.507299827246096	1
39	N440K Q493R N501Y	4	2.115733614178106	0.2512973243809488	2.651361182030153	1.5801060463260588	1
40	N440K Q493R Y505H	4	1.8322605898667623	0.3060575544017896	2.4846068251114546	1.17991435462207	1
41	N440K Q493R Q498R	4	0.3786961762692989	0.02967426239472533	0.44194536936534434	0.3154469831732535	1
42	N440K E584A Y505H	4	0.5433017420772817	0.04753541710932618	0.6446210852729278	0.4419823988816355	1
43	N440K E584A N501Y	4	1.2080783446796899	0.12057565341973614	1.465079266366705	0.9510774229926748	1
44	N440K E584A Q498R	4	0.7307935545963946	0.0946679585542269	0.9325735318358304	0.5290135773569589	1
45	N440K E584A Q493R	4	6.367546211876979	0.3742198865264138	7.165177018952965	5.569915404800993	1
46	N440K T478K Y505H	4	6.686214671072681	0.8164635001223695	8.426465427374279	4.945963914771082	1
47	N440K T478K N501Y	4	5.629277707007418	0.4417753168902546	6.570899505432477	4.687655908582359	1
48	N440K T478K Q498R	4	6.670135823812736	0.8173167974352953	8.412205340284197	4.928066307341275	1
49	N440K T478K Q493R	4	1.3702782962731133	0.20450093622339452	1.8061617238529237	0.9343948686933029	1
50	N440K T478K E584A	3	1.592026503534823	0.16320866090800493	1.9512463441903518	1.232806662879294	1
51	N440K S477N Y505H	4	8.092051240224547	0.6461528923038753	9.469293528887485	6.7148089515616105	1
52	N440K S477N N501Y	4	10.554622253466464	0.717224066239744	12.083349163517376	9.025895343415552	1
53	N440K S477N Q498R	3	9.922291075426175	0.7335202694149575	11.536758303028543	8.307823847823807	1
54	N440K S477N Q493R	4	1.3293554737733384	0.14680085693508807	1.6422540935753511	1.0164568539713257	1
55	N440K S477N E584A	4	1.776548366701511	0.2449045743859646	2.298550110481875	1.2545466229211473	1
56	N440K S477N T478K	4	7.900417005383754	0.8552419268611477	9.723322021735227	6.077511989032281	1
57	K417N Y505H N501Y	4	18.66233692180002	1.4821019895631118	21.821362533926884	15.503311309673157	1
58	K417N Q498R Y505H	4	6.3645823875814385	0.34636364093730576	7.102839012655531	5.626325762507346	1
59	K417N Q498R N501Y	4	14.293352503813958	1.2984692760865635	17.060974252251405	11.52573075537651	1
60	K417N Q493R N501Y	4	1.2297801753498638	0.13545096081509164	1.5184870642247645	0.9410732864749631	1
61	K417N Q493R Y505H	4	0.8773776611571945	0.06930509137369274	1.0250979666705993	0.7296573556437898	1
62	K417N Q493R Q498R	4	0.9288439873590046	0.09470727629959191	1.130707768388931	0.7269802063290782	1
63	K417N E584A Y505H	4	0.557603054543883	0.043147211055359715	0.6495691579399817	0.46563695114778436	1
64	K417N E584A N501Y	4	1.9141680383022306	0.265506767785227	2.4800823178409774	1.3482537587634837	1
65	K417N E584A Q498R	4	1.446519845680511	0.11625210099404258	1.6943053335145797	1.1987343578464424	1
66	K417N E584A Q493R	4	0.44591751157991716	0.03999668347842722	0.5311684244038909	0.36066659875594337	1
67	K417N T478K Y505H	4	6.168396390610022	0.3256217784858699	6.862442782387948	5.474349998832096	1
68	K417N T478K N501Y	4	12.3941249652028	1.7965947713821675	16.223476074219576	8.564773856186022	1
69	K417N T478K Q498R	4	6.404024581746808	0.5484358368756005	7.572987897023753	5.235061266469862	1
70	K417N T478K Q493R	4	1.3265767172726062	0.10700486991362185	1.5546521986226298	1.0985012359225825	1
71	K417N T478K E584A	4	0.9559949096474849	0.08439141858873875	1.1358709604475588	0.776118858847411	1
72	K417N S477N Y505H	4	10.784598196902042	0.8457648071808147	12.587303210817659	8.981893182986425	1
75	K417N S477N Q493R	4	0.4560623949820341	0.04423719988969535	0.5503517545837422	0.361773035380326	1
76	K417N S477N E584A	4	0.6119041899120222	0.07600722809789269	0.7739097617004994	0.44989861812354504	1
79	K417N N440K N501Y	4	12.136635921082416	0.6398733343968	13.500493648898004	10.772778193266827	1
80	K417N N440K Q498R	4	7.013913746106687	0.6076509808037653	8.30909115299955	5.718736339213825	1
81	K417N N440K Q493R	4	1.3691562227041036	0.11046652024575727	1.6046100370814427	1.1337024083267646	1
83	K417N N440K T478K	4	6.838794739910981	0.3493007404568955	7.583311644421366	6.094277835400597	1
84	K417N N440K S477N	4	11.972603958989227	1.522360468495562	15.217438487741571	8.727769430236883	1
85	R408S Y505H N501Y	4	8.095600583117726	0.3643919652904209	8.872283671941462	7.31891749429399	1
86	R408S Q498R Y505H	4	5.758310850943344	0.30309373946740736	6.404339864193025	5.112281837693663	1
89	R408S Q493R Y505H	4	0.787346246061151	0.07140244564553007	0.9395369563841404	0.6351555357381616	1
90	R408S Q493R Q498R	4	0.6446254822661213	0.08208740597554831	0.8195906464288474	0.46966031810339515	1
91	R408S E584A Y505H	4	0.5735624531318801	0.05128189173162529	0.6828672179586752	0.464257688305085	1
92	R408S E584A N501Y	4	0.5223242096909033	0.04425353801604271	0.6166483931845897	0.4280000261972169	1
93	R408S E584A Q498R	4	0.4285113095188034	0.04537249289888139	0.5252204888890177	0.33180213014858906	1
94	R408S E584A Q493R	4	0.39040433398021196	0.04438864734587927	0.4850164961935794	0.2957921717668445	1
95	R408S T478K Y505H	4	6.406210395830283	0.39627204824128937	7.250844272972041	5.561576518688525	1
96	R408S T478K N501Y	4	8.015903410768042	0.5732847082167072	9.23783084157265	6.793975979963432	1
97	R408S T478K Q493R	4	1.704416975683628	0.17147896445938218	2.0699157365535616	1.3389182148136947	1
98	R408S T478K E584A	4	0.6151982965129575	0.06421950223041896	0.75207892535803	0.4783176676678851	1
99	R408S S477N Y505H	4	7.881835714151519	0.36401722143462156	8.65772005535411	7.105951372948928	1
100	R408S S477N N501Y	4	11.96375949131577	1.0922533598844928	14.291842418877216	9.635676563754323	1
101	R408S S477N Q498R	4	7.351123426087121	0.45368589657066816	8.318132024159347	6.384114828014897	1
102	R408S S477N Q493R	4	4.057265394915324	0.3304698627577662	4.761645233711416	3.3528855561192312	1
104	R408S S477N T478K	4	11.891397612684715	1.0008569172954707	14.024673634224051	9.758121591145379	1
106	R408S N440K N501Y	3	12.114997860280061	1.2991649147343496	14.974440558110794	9.255555162449328	1
107	R408S N440K Q498R	4	4.6526443143159115	0.22369139197375967	5.129431230083914	4.175857398547909	1
108	R408S N440K Q493R	4	1.6210737571222318	0.11424597199970765	1.8645832822229917	1.3775642320214718	1
109	R408S N440K E584A	1	4.282371541501976	0.7399779489998082	6.637311631288242	1.92743145171571	1
110	R408S N440K T478K	4	12.435083467602759	0.9625242045782327	14.486655246040883	10.383511689164635	1
111	R408S N440K S477N	4	9.500041842854229	0.5113705385412436	10.59000234484039	8.410081340868068	1
112	R408S K417N Y505H	4	14.146048606070964	1.0406115488399668	16.364059618949696	11.928037593192235	1
113	R408S K417N N501Y	4	8.827881551204491	0.4555753212668568	9.798917362686776	7.856845739722207	1
114	R408S K417N Q498R	4	6.726843297894751	0.4121263598111433	7.605269840227231	5.848416755562272	1
115	R408S K417N Q493R	4	0.948779439062842	0.09017205893263613	1.1409766330969577	0.7565822450287263	1
116	R408S K417N E584A	2	3.655965261617446	0.6578507827417753	5.211535176034756	2.1003953472001364	1
117	R408S K417N T478K	4	7.998443543725604	0.3985624361869478	8.847959267213291	7.148927820237917	1
119	R408S K417N N440K	4	11.478233305363272	1.5903694520722116	14.868025551254018	8.088441059472526	1
120	D405N Q498R Y505H	3	9.440464315395236	1.180132769076978	12.037919027061262	6.843009603729209	1
121	D405N Q498R N501Y	4	9.242997132790974	0.7255151551654065	10.789396080564682	7.696598185017266	1
122	D405N Q493R N501Y	2	6.434778161360441	0.7298363700269939	8.160566941195597	4.708989381525285	1
123	D405N Q493R Y505H	2	5.277399330337477	0.9786864723373209	7.5916250969620265	2.963173563712928	1
124	D405N Q493R Q498R	3	2.0597710806407266	0.2385119303133219	2.5847322997630866	1.5348098615183665	1
125	D405N E584A Y505H	1	4.787034035656401	0.8396904398104084	7.459303773413552	2.114764297899249	1
127	D405N E584A Q498R	1	4.132478632478631	0.6511924062105229	6.204863499652479	2.0600937653047837	1
128	D405N E584A Q493R	4	2.9855963486470007	0.5611640420547725	4.1816891910688785	1.789503506225123	1
129	D405N T478K Y505H	4	9.329306103277654	0.8142862436189352	11.064916147194442	7.593696059360866	1
131	D405N T478K Q498R	4	7.517425767202263	0.5605224063497265	8.712150995492205	6.32270053891232	1
132	D405N T478K Q493R	4	1.6799025128744884	0.16618167789673371	2.034110374707767	1.3256946510412095	1
133	D405N T478K E584A	4	1.9671411552648819	0.20974645518571652	2.4142051418531563	1.5200771686766075	1
134	D405N S477N Y505H	4	6.17498207286221	0.32591635037988903	6.869656329769777	5.480307815954642	1
135	D405N S477N N501Y	2	15.82524292503015	1.5550038316612431	19.50224269579026	12.148243154270038	1
136	D405N S477N Q498R	3	6.965000927206966	0.8118516897523239	8.751874448540097	5.178127405873835	1
139	D405N S477N T478K	1	16.544262295081964	2.2442824327880584	23.6865706313227	9.40195395884123	1
142	D405N N440K Q498R	4	6.919511907064269	0.5681162891727082	8.130423113446287	5.7086007006822514	1
144	D405N N440K E584A	1	2.3892128279883385	0.3770704341744125	3.5892192380586305	1.1892064179180466	1
145	D405N N440K T478K	4	10.825115476789627	1.0463847068259848	13.055431684634097	8.594799268945156	1
151	D405N K417N E584A	2	6.231515176351667	0.7947547021246165	8.110811418600003	4.352218934103332	1
152	D405N K417N T478K	2	12.890973536449522	1.8918331593567645	17.36444810392996	8.417498968969085	1
153	D405N K417N S477N	3	15.209929414376964	1.1102078567388065	17.653480431666573	12.766378397087355	1
154	D405N K417N N440K	2	17.735821230790048	1.8000411688338505	21.992242231431497	13.4794002301486	1
156	D405N R408S N501Y	4	7.277950318627386	0.39861328185393125	8.127574417088859	6.428326220165914	1
160	D405N R408S T478K	4	9.226459207946975	0.8253031015175255	10.985551128625206	7.467367287268746	1
161	D405N R408S S477N	4	7.056322691782567	0.4458897737258458	8.00671424736007	6.105931136205063	1
162	D405N R408S N440K	3	13.718956785820135	1.8551826491925678	17.80218626593635	9.635727305703922	1
163	D405N K417N R408S	4	14.044168688867778	1.197635177436191	16.596867643560007	11.49146973417555	1
164	T376A Y505H N501Y	3	10.451072561508475	0.9299932644495174	12.49797393553896	8.40417118747799	1
169	T376A Q493R Q498R	3	2.642720823535202	0.2955934544456618	3.293317630187759	1.992124016882645	1
170	T376A E584A Y505H	4	1.1695675335660842	0.1861944798301886	1.5664316729857943	0.7727033941463741	1
173	T376A E584A Q493R	3	2.890490540722139	0.41389716094369056	3.8014720497596657	1.979509031684612	1
175	T376A T478K N501Y	1	6.042512077294685	0.977414038750972	9.153079773650685	2.9319443809386847	1
176	T376A T478K Q498R	4	4.4689699269202885	0.35293708858172823	5.221237523988844	3.716702329851733	1
177	T376A T478K Q493R	4	1.0491535146385789	0.10648254438217872	1.2761156854719742	0.8221913438051835	1
179	T376A S477N Y505H	4	9.629970810468786	0.8804162674632926	11.506533663656455	7.753407957281115	1
186	T376A N440K N501Y	1	7.657273583636119	0.8766370855702219	10.447124037684237	4.867423129588002	2
193	T376A K417N Q493R	1	3.6985170857511274	0.6207720853266547	5.674090915122547	1.7229432563797078	2
198	T376A R408S Y505H	4	12.93067233902418	0.7500731164517386	14.529415342221505	11.331929335826857	2
199	T376A R408S N501Y	4	8.030781456309484	0.49661374294911464	9.089288593036889	6.972274319582079	2
201	T376A R408S Q493R	4	2.2145962068783707	0.3115459590682198	2.878640699755171	1.55055171400157	2
202	T376A R408S T478K	3	9.437232596463366	0.7073536550884719	10.994107494243526	7.8803576986832065	2
203	T376A R408S S477N	3	10.685645076399604	0.7941081617437039	12.433465355898246	8.937824796900962	2
204	T376A R408S N440K	3	11.263202643413132	0.722324883789906	12.853028993393355	9.67337629343291	2
205	T376A R408S K417N	4	11.776901005383873	0.6710549406071372	13.207220753586295	10.346581257181452	2
210	T376A D405N S477N	2	8.280423868994555	0.9428433767716111	10.509894182613149	6.050953555375963	2
215	S375F E584A Y505H	4	2.625450655118804	0.28888102129199245	3.2411859766723343	2.0097153335652735	2
218	S375F T478K Y505H	1	7.092607003891049	1.0317141636192804	10.37598193201067	3.809232075771427	2
219	S375F T478K N501Y	1	4.551434343434344	0.7572590515555471	6.9613706142003595	2.1414980726683277	2
221	S375F S477N Y505H	3	7.729220709958458	0.6000773100597637	9.049981964302493	6.408459455614423	2
222	S375F S477N N501Y	1	5.61082910321489	0.9223850880545579	8.546270118743417	2.6753880876863625	2
223	S375F S477N Q498R	2	2.755848936845446	0.5015703125623658	3.941874261517232	1.56982361217366	2
224	S375F S477N Q493R	1	4.444816053511706	0.6262743607826229	6.437900579078628	2.451731527944784	2
227	S375F N440K Y505H	1	5.9379706445437135	0.8007708440978264	8.486380858722201	3.3895604303652256	2
229	S375F N440K Q498R	3	5.377915314273858	0.4557055166060225	6.380916393691647	4.374914234856069	2
230	S375F N440K Q493R	4	3.0797406396434894	0.37334011565083236	3.875496259486521	2.2839850198004576	2
231	S375F N440K E584A	3	3.5985920659013853	0.36529384836718887	4.402598405227159	2.7945857265756118	2
232	S375F N440K T478K	1	6.025830258302581	1.075495774518687	9.448537812268412	2.603122704336749	2
236	S375F K417N Q498R	3	5.9969510100680585	0.47490552786366796	7.042211029337351	4.951690990798766	2
241	S375F K417N N440K	1	5.893432465923171	1.0346628175608528	9.186191326884712	2.6006736049616297	2
242	S375F R408S Y505H	4	6.437712246912293	0.3758839116117655	7.238889839500251	5.636534654324334	2
243	S375F R408S N501Y	2	4.20057787648339	0.656588517757729	5.753163008508222	2.6479927444585574	2
244	S375F R408S Q498R	2	5.901675392670158	0.66256220713725	7.468386055469808	4.334964729870507	2
245	S375F R408S Q493R	4	1.7660793224241316	0.17927893050034835	2.1482033173674604	1.3839553274808027	2
247	S375F R408S T478K	3	5.552340256595545	0.4914317635382835	6.6339742753366995	4.47070623785439	2
248	S375F R408S S477N	4	6.098643618393072	0.41321041558675103	6.9793807709158315	5.217906465870312	2
249	S375F R408S N440K	3	5.69686678590948	0.5349797479178651	6.874349272021617	4.519384299797342	2
251	S375F D405N Y505H	2	5.056771476176861	0.5881987254130001	6.447640446701789	3.6659025056519328	2
253	S375F D405N Q498R	3	3.010932128492777	0.25690356622744465	3.5763730653317696	2.445491191653784	2
254	S375F D405N Q493R	4	0.8288584296789586	0.0979268301166857	1.0375845272292334	0.6201323321286839	2
255	S375F D405N E584A	3	2.4942930590466315	0.26439414338803985	3.0762206450565506	1.9123654730367123	2
256	S375F D405N T478K	4	3.747334230749385	0.5409189266184603	4.900275631074739	2.594392830424031	2
257	S375F D405N S477N	2	6.262547666009206	0.7773418004819553	8.100668938752847	4.4244263932655645	2
258	S375F D405N N440K	3	4.391036838684118	0.3954575125555326	5.261432955262162	3.5206407221060747	2
259	S375F D405N K417N	1	6.071518987341771	0.9039463517961275	8.948279714790546	3.1947582598929967	2
260	S375F D405N R408S	4	3.3058067865798195	0.20635313270182595	3.745638077501869	2.86597549565777	2
261	S375F T376A Y505H	3	3.6790573763843937	0.4062204622435903	4.573142585504572	2.7849721672642156	2
262	S375F T376A N501Y	3	2.927801659527605	0.2525312074953482	3.483619099682694	2.371984219372516	2
263	S375F T376A Q498R	3	2.576336749348757	0.2327266859800869	3.0885647315462124	2.064108767151301	2
264	S375F T376A Q493R	3	2.8032188659182964	0.27294383623615925	3.4039641990101934	2.2024735328263993	2
265	S375F T376A E584A	4	2.7073544377438785	0.3542908243451845	3.46250745429026	1.952201421197497	2
266	S375F T376A T478K	3	4.199996522041562	0.5231203623484734	5.351376676507766	3.048616367575357	2
267	S375F T376A S477N	4	2.2804307107432322	0.18005213281729807	2.664202747413649	1.8966586740728153	2
268	S375F T376A N440K	4	3.3504190886932914	0.2245850213212789	3.829110730327962	2.8717274470586207	2
269	S375F T376A K417N	1	6.278807947019867	1.038855169620631	9.584908743304501	2.9727071507352343	2
270	S375F T376A R408S	4	5.2270847425438935	0.4501960287842408	6.186654863508675	4.267514621579112	2
271	S375F T376A D405N	1	4.5103286384976515	0.7666094764708726	6.950022134488283	2.0706351425070197	2
272	S373P Y505H N501Y	4	6.548301030242694	0.28346776879520635	7.152498277221952	5.9441037832634365	2
273	S373P Q498R Y505H	4	4.083208648030712	0.19807293719957147	4.505391120012339	3.6610261760490848	2
274	S373P Q498R N501Y	4	4.666053843692043	0.2625054283247212	5.225570919601625	4.106536767782461	2
275	S373P Q493R N501Y	4	0.9254984876772462	0.07302415945935488	1.0811457991717397	0.7698511761827527	2
276	S373P Q493R Q498R	4	0.632456265635001	0.04172627896753331	0.7213937239782314	0.5435188072917706	2
277	S373P E584A Y505H	4	0.3599806912193232	0.02618470693754064	0.41579207292194825	0.3041693095166981	2
278	S373P E584A N501Y	4	0.46205618266966775	0.038953664852764094	0.5450839539179619	0.37902841142137356	2
279	S373P E584A Q498R	4	0.6620343197061405	0.05054809720997302	0.7697750385332259	0.554293600879055	2
280	S373P E584A Q493R	4	0.4802733554514905	0.028079262395050354	0.5401228865230616	0.42042382437991943	2
281	S373P T478K Y505H	4	4.4052678512903105	0.19408502835735575	4.8189502967824644	3.991585405798156	2
282	S373P T478K N501Y	4	5.151300030597574	0.23709884431815711	5.656664254572151	4.645935806622997	2
283	S373P T478K Q498R	4	3.436945096294231	0.1780424316555957	3.8164335563368272	3.0574566362516347	2
284	S373P T478K Q493R	4	1.1422387686304327	0.0643354019823757	1.2793664319491438	1.0051111053117217	2
285	S373P T478K E584A	4	0.6727394845177026	0.06258321045468396	0.8061324400009822	0.539346529034423	2
286	S373P S477N Y505H	4	5.275541963155023	0.19694379149598065	5.695317718039861	4.855766208270185	2
287	S373P S477N N501Y	4	6.617283563802876	0.3050388319545534	7.267458443550355	5.967108684055397	2
288	S373P S477N Q498R	4	4.3014649507752125	0.20969057902322985	4.748409840142347	3.854520061408078	2
289	S373P S477N Q493R	4	0.9421219782575077	0.05906796600357464	1.0680223675529403	0.816221588962075	2
290	S373P S477N E584A	1	5.230716723549488	0.9001441620669544	8.095377186342667	2.3660562607563103	2
292	S373P N440K Y505H	4	5.7621441668852755	0.22920625577061937	6.250685736586916	5.273602597183635	2
293	S373P N440K N501Y	4	6.557755950081527	0.30823780354344815	7.214749276368413	5.90076262379464	2
294	S373P N440K Q498R	4	4.212081890318656	0.22142212923018145	4.684031987043103	3.7401317935942076	2
295	S373P N440K Q493R	4	1.6676217814175032	0.09287291676370776	1.865575717648277	1.4696678451867293	2
297	S373P N440K T478K	4	5.366628077796877	0.262407489344764	5.925936401712137	4.807319753881616	2
298	S373P N440K S477N	4	6.330828972618866	0.2997381821841601	6.969705784822072	5.69195216041566	2
299	S373P K417N Y505H	4	6.565359994466009	0.26093561796688824	7.121531098801774	6.009188890130244	2
300	S373P K417N N501Y	4	6.415059093262127	0.296694875774406	7.0474492514012645	5.78266893512299	2
301	S373P K417N Q498R	4	4.872305672334121	0.21633881655508844	5.3334209445673055	4.411190400100936	2
302	S373P K417N Q493R	4	1.6133849764890906	0.1100531111422831	1.8479576302206997	1.3788123227574816	2
303	S373P K417N E584A	4	0.9349324608202476	0.06794432821885986	1.07975236832567	0.7901125533148252	2
304	S373P K417N T478K	4	5.570272045521009	0.21524372374392636	6.0290531826794975	5.111490908362521	2
305	S373P K417N S477N	4	7.189179610266828	0.2726834567046537	7.770390640141508	6.607968580392149	2
306	S373P K417N N440K	4	6.042555303885086	0.23440768227498482	6.542183451745717	5.542927156024455	2
307	S373P R408S Y505H	4	5.34920540865504	0.20671248368066375	5.78980263805763	4.90860817925245	2
308	S373P R408S N501Y	4	6.0582321832156545	0.21401067803345525	6.514385145654905	5.602079220776404	2
309	S373P R408S Q498R	4	4.765407272525879	0.2131751341286787	5.219779315288999	4.3110352297627585	2
310	S373P R408S Q493R	4	1.0703600130602575	0.05197597549140791	1.1811441824014215	0.9595758437190937	2
311	S373P R408S E584A	4	0.6449911021931483	0.05835767439994941	0.7693775407728194	0.5206046636134771	2
312	S373P R408S T478K	4	5.209554547935245	0.21894213962103334	5.676218671934283	4.742890423936208	2
313	S373P R408S S477N	4	5.6852116672784545	0.21109242154117738	6.135144513243414	5.235278821313495	2
314	S373P R408S N440K	4	5.312181532598619	0.23681169164577068	5.816933705140132	4.807429360057107	2
315	S373P R408S K417N	4	6.13596910151698	0.22153535305496305	6.608160529111305	5.663777673922655	2
316	S373P D405N Y505H	4	5.356525037215643	0.2456432718941706	5.8801012774641785	4.832948796967108	2
317	S373P D405N N501Y	4	4.9519265625143865	0.2730401478178604	5.533897861500216	4.369955263528557	2
318	S373P D405N Q498R	4	3.428382688376511	0.21234197571382082	3.880978896014903	2.975786480738119	2
319	S373P D405N Q493R	4	1.9479652325019912	0.1264195161536698	2.21742205275756	1.6785084122464222	2
320	S373P D405N E584A	4	1.5655833264746974	0.21054702406803621	2.014353685243381	1.116812967706014	2
321	S373P D405N T478K	3	6.101214539695483	0.49368656898266855	7.187811351758603	5.014617727632363	2
322	S373P D405N S477N	4	6.045708129660397	0.3553618031547679	6.803143883503769	5.288272375817026	2
323	S373P D405N N440K	4	4.188497822618577	0.2087832670615293	4.633508822317264	3.7434868229198894	2
324	S373P D405N K417N	4	5.8227245158568595	0.2609443898601721	6.378914317040578	5.266534714673141	2
325	S373P D405N R408S	4	6.29321606923778	0.3488764996740017	7.036828725924258	5.549603412551302	2
326	S373P T376A Y505H	4	5.177036040367569	0.22952505914462304	5.6662571233758525	4.6878149573592856	2
327	S373P T376A N501Y	4	5.438584762235712	0.2842553167571374	6.044460627960534	4.832708896510891	2
328	S373P T376A Q498R	4	3.777360698327984	0.21961510792832373	4.245459220319772	3.3092621763361967	2
329	S373P T376A Q493R	4	1.1779394252847686	0.08830989922534717	1.3661675198570244	0.9897113307125127	2
330	S373P T376A E584A	4	4.536066420485859	0.2772021393851447	5.126908794506398	3.9452240464653205	2
331	S373P T376A T478K	4	4.307307130265808	0.2314025593007537	4.800530010128663	3.814084250402952	2
332	S373P T376A S477N	4	5.17692584920305	0.2579209531305235	5.7266713475433315	4.627180350862768	2
333	S373P T376A N440K	4	5.367619359468522	0.24736551358458958	5.894866470985444	4.8403722479516	2
334	S373P T376A K417N	4	5.279784793751961	0.26730074635321055	5.84952284809418	4.7100467394097425	2
335	S373P T376A R408S	4	5.1170144028173405	0.23250167006099628	5.612579981810635	4.621448823824046	2
336	S373P T376A D405N	4	4.154902797103582	0.25714721020734277	4.70299910144187	3.6068064927652936	2
337	S373P S375F Y505H	4	4.861051629176336	0.27209136747521523	5.441000650731998	4.2811026076206735	2
338	S373P S375F N501Y	4	4.976206140776014	0.3186321948765942	5.6553545877463005	4.297057693805728	2
339	S373P S375F Q498R	4	3.3793825728857714	0.227565019605066	3.8644259305081876	2.894339215263355	2
340	S373P S375F Q493R	4	1.7809571741746668	0.14966628060495712	2.0999632999556566	1.4619510483936768	2
341	S373P S375F E584A	4	0.732667686206739	0.056634146671142874	0.8533805123920866	0.6119548600213915	2
342	S373P S375F T478K	4	4.030058779704504	0.25482111403647406	4.573197127416467	3.486920431992541	2
343	S373P S375F S477N	4	4.913011736924872	0.27118430375858826	5.491027397933936	4.334996075915808	2
344	S373P S375F N440K	4	5.022021933115455	0.3185155853238099	5.700921832707451	4.343122033523459	2
345	S373P S375F K417N	2	4.051817248986713	0.3860950009637493	4.964786851459439	3.1388476465139865	2
346	S373P S375F R408S	3	3.4865648755954477	0.28686066084608125	4.11794093312926	2.855188818061635	2
348	S371L Y505H N501Y	4	10.178314623798691	0.43565924361638125	11.106900320623545	9.249728926973837	3
349	S371L Q498R Y505H	3	16.905337948817813	0.9855585845027518	19.074537767700726	14.736138129934899	3
350	S371L Q498R N501Y	4	8.356260461491626	0.4752295244210885	9.369188215355328	7.343332707627924	3
351	S371L Q493R N501Y	4	1.24445350590785	0.09426659420527816	1.4453779952881154	1.0435290165275848	3
352	S371L Q493R Y505H	4	3.2850082711503994	0.6180711769301652	4.602395800341516	1.9676207419592828	3
353	S371L Q493R Q498R	4	2.01910394207283	0.11449034556802426	2.263134337104725	1.7750735470409347	3
356	S371L T478K Q498R	4	6.881390958242148	0.32065222947433863	7.564845007037811	6.197936909446486	3
357	S371L T478K Q493R	3	1.5665412252628714	0.16441809597990112	1.9284230145637278	1.204659435962015	3
365	S371L N440K N501Y	4	9.488390966248762	0.9314513880339449	11.473732603984313	7.503049328513209	3
366	S371L N440K Q493R	4	1.649168874722825	0.22275035458096382	2.1239500167675986	1.1743877326780516	3
367	S371L N440K E584A	4	0.774109426314473	0.07134529030258552	0.9261783129077169	0.6220405397212291	3
368	S371L N440K T478K	4	8.43923549853008	0.27639728868724295	9.028362373896332	7.850108623163827	3
369	S371L N440K S477N	4	8.543463856442052	0.14483400563046167	8.852170231924637	8.234757480959468	3
370	S371L K417N Y505H	4	9.091404254229456	0.150841735492054	9.412915802795375	8.769892705663537	3
371	S371L K417N N501Y	2	9.485356034700335	0.54230057683056	10.76769313001075	8.203018939389919	3
372	S371L K417N Q498R	4	9.885973838464391	0.41739235913766426	10.775624592668299	8.996323084260483	3
373	S371L K417N Q493R	4	1.5967593764956978	0.14976049835670266	1.9159663226608294	1.277552430330566	3
374	S371L K417N E584A	4	1.0871213328296416	0.15548376382958132	1.4185271305860558	0.7557155350732274	3
375	S371L K417N T478K	4	8.046322298425524	0.1739433477005399	8.417073767834907	7.6755708290161415	3
376	S371L K417N S477N	4	9.927644830670907	0.16738753620525687	10.284422918647897	9.570866742693918	3
377	S371L K417N N440K	4	11.381098776005988	0.2925052254785844	12.004558905926045	10.757638646085931	3
378	S371L R408S Y505H	4	8.914579756330243	0.20585523575904066	9.353349805039857	8.475809707620629	3
379	S371L R408S N501Y	4	10.730998640167785	0.2027253664954357	11.16309753045783	10.29889974987774	3
380	S371L R408S Q498R	3	8.300507119848668	0.2674936640008963	8.889256704730855	7.71175753496648	3
381	S371L R408S Q493R	4	2.065313220546343	0.07653608503786069	2.228446024219181	1.9021804168735053	3
382	S371L R408S E584A	4	0.9583852463277994	0.08249769822567904	1.1342249277206131	0.7825455649349857	3
383	S371L R408S T478K	4	8.51512673180384	0.1550812029178858	8.84567449128796	8.184578972319718	3
384	S371L R408S N440K	4	12.762734888697109	0.33167774931208355	13.469689276740489	12.055780500653729	3
385	S371L R408S K417N	1	20.701967038809144	1.7045524255788396	26.12661360775585	15.277320469862438	3
386	S371L D405N Y505H	4	10.501314601780589	0.34011778753038374	11.226258505448868	9.77637069811231	3
387	S371L D405N N501Y	1	12.186251621271074	1.1944120788325334	15.987403928538566	8.385099314003583	3
388	S371L D405N Q498R	3	11.069243241709467	0.8579967800995479	12.957681422107525	9.180805061311409	3
389	S371L D405N Q493R	4	6.896643543559628	0.6950055242097696	8.37801275229776	5.415274334821495	3
390	S371L D405N E584A	4	1.6968441275629658	0.2634025216726575	2.2582733126813315	1.1354149424446003	3
391	S371L D405N T478K	4	6.838037208715279	0.18789172119267938	7.238518932465774	6.437555484964784	3
392	S371L D405N S477N	4	8.728034613712872	0.2088697509999142	9.173229949562728	8.282839277863015	3
393	S371L D405N N440K	3	8.379014015160944	0.3444490727114937	9.137141312603275	7.620886717718614	3
394	S371L D405N K417N	3	8.471523520134516	0.47090292574447484	9.507973871537748	7.435073168731284	3
395	S371L T376A Y505H	4	7.2993910349554225	0.3659491214300399	8.079393123525314	6.51938894638553	3
396	S371L T376A N501Y	3	8.386680720806021	0.5013637532257068	9.49017490145929	7.283186540152751	3
397	S371L T376A E584A	4	3.009278887401824	0.20734908540302818	3.45123300125625	2.5673247735473983	3
398	S371L T376A T478K	4	9.311564651011986	0.35751738725532445	10.073594923606905	8.549534378417068	3
399	S371L T376A S477N	4	8.561737205278593	0.40501348194268	9.425003007310718	7.698471403246469	3
400	S371L T376A N440K	4	11.12915038069937	0.4351455156429219	12.056641092268652	10.201659669130088	3
401	S371L T376A K417N	3	12.88213715066058	0.4743228358867881	13.92611467353586	11.838159627785299	3
404	S371L S375F Q493R	4	1.2110469160107864	0.1210808556740976	1.4691246508132756	0.9529691812082971	3
405	S371L S375F E584A	4	2.0540731521008646	0.2515802989476818	2.5903038659645796	1.5178424382371496	3
406	S371L S375F S477N	4	7.848310979022131	0.4792938641019883	8.869901667851686	6.826720290192576	3
407	S371L S375F N440K	3	8.158994389693673	0.4370763318989858	9.12099291002683	7.196995869360515	3
408	S371L S375F K417N	4	8.515202981604732	0.5719527216646471	9.734291350278262	7.296114612931202	3
409	S371L S375F R408S	4	11.187694902888198	0.6213581049853097	12.512088353388739	9.863301452387658	3
410	S371L S375F D405N	3	12.616833394887287	0.7637242504977633	14.297779136628337	10.935887653146237	3
411	S371L S375F T376A	4	7.804482734881928	0.47012428638316944	8.806528931449735	6.8024365383141205	3
412	S371L S373P Y505H	4	6.695779991292613	0.17389100556193032	7.066419896074443	6.325140086510784	3
413	S371L S373P Q493R	3	16.62259827433784	1.0883886258131226	19.018125488155597	14.227071060520084	3
414	S371L S373P T478K	4	5.626494694478407	0.2157203166711831	6.086291665415114	5.1666977235417	3
415	S371L S373P S477N	4	7.818150723357405	0.1375051910393517	8.111236100310279	7.525065346404531	3
416	S371L S373P N440K	4	7.061250143076273	0.16721713790349474	7.4176650356704075	6.704835250482138	3
417	S371L S373P R408S	4	7.800474698685181	0.1291984409766564	8.075854656991849	7.525094740378514	3
418	S371L S373P D405N	4	6.144752688133624	0.26433079259354597	6.708160435884474	5.581344940382775	3
419	S371L S373P T376A	4	6.812239733259151	0.17513937796221904	7.1855404808262655	6.438938985692037	3
420	S371L S373P S375F	4	7.1146754138554735	0.2751268573391861	7.7010944289022465	6.528256398808701	3
421	G339D Y505H N501Y	4	8.485822798289027	0.18947963577679752	8.889689081858227	8.081956514719826	3
422	G339D Q498R Y505H	4	5.2941178726167575	0.12892118516240136	5.568906874144127	5.019328871089388	3
423	G339D Q498R N501Y	4	5.63455600115635	0.14734497922267142	5.9486143901609605	5.320497612151739	3
424	G339D Q493R Y505H	4	4.922193973681898	0.18211047649972162	5.310353266058821	4.534034681304974	3
425	G339D Q493R Q498R	4	1.4007437330498238	0.09858402726853632	1.6108706131707535	1.190616852928894	3
426	G339D E584A Y505H	4	1.1601106076736598	0.11755695314192512	1.4106773220253548	0.9095438933219648	3
427	G339D E584A N501Y	4	3.759263359150319	0.22347186668015184	4.2355823678310225	3.2829443504696156	3
428	G339D E584A Q498R	4	2.539444094775037	0.29621049319468684	3.1708018158847553	1.908086373665319	3
429	G339D E584A Q493R	4	7.6154418182103925	0.18203534640381602	8.00344097457854	7.227442661842245	3
430	G339D T478K Y505H	4	7.746387140666113	0.17417787427419595	8.117638491634336	7.375135789697889	3
431	G339D T478K N501Y	4	10.111166922194565	0.30176918104032396	10.754372705986773	9.467961138402357	3
432	G339D T478K Q498R	4	5.507552797183092	0.1594105312675129	5.847328301610603	5.167777292755582	3
433	G339D T478K Q493R	4	3.05936871473606	0.11421233553816926	3.30280654541616	2.8159308840559603	3
434	G339D T478K E584A	4	8.99286854286143	0.20328602610399685	9.426162450819355	8.559574634903505	3
435	G339D S477N Y505H	4	8.573608189465387	0.23754449797711305	9.079922301728823	8.067294077201952	3
436	G339D S477N N501Y	4	6.852530944606982	0.25335480822933226	7.392543935472661	6.3125179537413025	3
437	G339D S477N E584A	4	1.6460561647784102	0.06525119732956756	1.7851357996737187	1.5069765298831017	3
438	G339D S477N T478K	4	6.382354609169578	0.1535706872325659	6.709682780682663	6.055026437656493	3
439	G339D N440K Y505H	4	8.22112110613315	0.17986245310081891	8.604488850058075	7.8377533622082245	3
440	G339D N440K N501Y	4	8.028498353042783	0.18764085971504446	8.428445378210775	7.628551327874791	3
441	G339D N440K Q498R	4	6.475155242866759	0.1946645435315212	6.890072895713533	6.060237590019985	3
442	G339D N440K Q493R	3	1.662728064644854	0.23772941678947349	2.1859669831136594	1.1394891461760486	3
443	G339D N440K T478K	4	6.355917756873588	0.16898768736670855	6.716106486316479	5.995729027430696	3
444	G339D N440K S477N	4	7.564353033225237	0.16189080619635235	7.909415118522685	7.21929094792779	3
445	G339D K417N Y505H	4	7.301531656187992	0.16744039083903317	7.6584224011501245	6.944640911225859	3
446	G339D K417N Q498R	4	8.321172150489245	0.18343882007332768	8.712162740172477	7.930181560806012	3
447	G339D K417N Q493R	4	1.3732427877903501	0.08356827988184941	1.5513643599676923	1.195121215613008	3
448	G339D K417N T478K	4	5.701717546696185	0.18544036517362847	6.09697432877387	5.3064607646185	3
449	G339D K417N S477N	4	14.03947308627679	0.2968128172541536	14.672114630729338	13.406831541824241	3
450	G339D K417N N440K	4	8.445655744069319	0.15415569871112594	8.774230838032528	8.117080650106109	3
451	G339D R408S Y505H	4	9.008808895603368	0.17513166659420412	9.382093206778631	8.635524584428104	3
453	G339D R408S Q498R	4	6.976748644566768	0.2022687835827092	7.4078743514149705	6.545622937718565	3
454	G339D R408S Q493R	4	1.2419517432780305	0.05986986493323653	1.3695613396826756	1.1143421468733854	3
455	G339D R408S E584A	4	0.704757709814258	0.09399616615546141	0.9051057954506349	0.5044096241778812	3
456	G339D R408S T478K	4	7.296860883181627	0.16998063867578597	7.659166038241015	6.934555728122239	3
457	G339D R408S S477N	4	9.183007449363439	0.19086477238604047	9.589826081728948	8.77618881699793	3
458	G339D R408S N440K	4	9.860082145434681	0.1626849644976877	10.206836939082612	9.513327351786751	3
459	G339D D405N Q493R	4	1.916329625310673	0.08868137946791865	2.105349511277142	1.7273097393442038	3
460	G339D D405N E584A	4	2.9239751142407693	0.1221760064494017	3.1843871076655996	2.663563120815939	3
461	G339D D405N T478K	4	6.938025907135345	0.18683876240486966	7.336263302356071	6.53978851191462	3
462	G339D D405N S477N	4	8.20608870075306	0.2105389027695917	8.654841749383865	7.757335652122255	3
463	G339D D405N N440K	4	7.924406752233804	0.1960355177179256	8.342246567387164	7.5065669370804455	3
464	G339D D405N K417N	4	8.804489530842929	0.18879543664793383	9.206897478489841	8.402081583196017	3
465	G339D D405N R408S	4	8.603354581294482	0.25234562632880897	9.141216551856905	8.06549261073206	3
466	G339D T376A Y505H	4	13.86543212808706	0.688430168457475	15.332786297795073	12.398077958379046	3
467	G339D T376A N501Y	3	13.996818606383453	1.0996960949909234	16.417233392059643	11.576403820707261	3
468	G339D T376A Q498R	4	8.92904376611884	0.34697877806292005	9.668611524939779	8.1894760072979	3
469	G339D T376A Q493R	4	8.318100260283337	1.261577106546227	11.007088210719338	5.629112309847336	3
470	G339D T376A E584A	4	1.8172521268997985	0.3683249210947868	2.6023181125854555	1.0321861412141415	3
471	G339D T376A T478K	4	9.387093501022353	0.3365597823949977	10.104453696261714	8.66973330578299	3
472	G339D T376A S477N	4	10.566226021253481	0.40760008041790147	11.435005027430162	9.6974470150768	3
473	G339D T376A N440K	4	8.606490103215938	0.16887870437502048	8.966446540910722	8.246533665521154	3
474	G339D T376A K417N	4	10.360148396316314	0.19205019063095574	10.769493687861246	9.950803104771381	3
475	G339D T376A R408S	4	9.536287591965442	0.18770624694810953	9.936373986721636	9.136201197209248	3
476	G339D T376A D405N	4	12.91382754482039	0.6944940675870553	14.394106609572464	11.433548480068314	3
477	G339D S375F Y505H	4	9.570374277567165	0.30685740096857633	10.224425345413152	8.916323209721178	3
479	G339D S375F Q498R	3	9.158231699918161	0.6277187329600519	10.539831315869307	7.776632083967016	3
480	G339D S375F Q493R	2	5.668006099794073	0.9163541800336618	7.834839416416327	3.5011727831718185	3
481	G339D S375F E584A	4	3.5891893935075863	0.39229633518764706	4.425349238867884	2.753029548147288	3
482	G339D S375F T478K	4	7.509757182526079	0.3599037265115414	8.27687381684421	6.742640548207947	3
483	G339D S375F S477N	4	5.821003111444033	0.35413599496199466	6.575826116971975	5.06618010591609	3
484	G339D S375F N440K	4	8.526752968915984	0.32854351460114195	9.22702689380905	7.826479044022917	3
485	G339D S375F K417N	4	10.666115766509437	0.4486958913324089	11.622488420184235	9.709743112834639	3
486	G339D S375F R408S	4	10.974115952423606	0.34165628889934385	11.702339094135597	10.245892810711615	3
487	G339D S375F D405N	4	10.551910574119548	0.49947061658199715	11.61650699285348	9.487314155385615	3
488	G339D S375F T376A	4	6.497145508836699	0.38273134780082213	7.312918066178068	5.681372951495329	3
489	G339D S373P Y505H	3	7.646743689688647	0.12578071353450787	7.923585173602744	7.369902205774551	3
490	G339D S373P N501Y	4	8.277832057223199	0.19377636135188425	8.690856594566812	7.8648075198795855	3
491	G339D S373P Q498R	4	5.765409918316993	0.13583913952052962	6.054944190517196	5.475875646116791	3
492	G339D S373P Q493R	4	3.4546394130472806	0.12762171452788995	3.726658658481253	3.182620167613308	3
493	G339D S373P E584A	4	1.7752990464718328	0.08310651458396225	1.9524363892148384	1.5981617037288272	3
494	G339D S373P T478K	4	7.5357269649599425	0.15786586021364715	7.872210080971652	7.199243848948233	3
495	G339D S373P S477N	4	8.971794208446894	0.16425291099424907	9.321891000942383	8.621697415951406	3
496	G339D S373P N440K	4	7.951138733644587	0.17525379716536796	8.324683359970257	7.577594107318918	3
497	G339D S373P K417N	4	8.433682220551326	0.1858975318897642	8.829913430418364	8.037451010684288	3
498	G339D S373P R408S	4	7.415195376756223	0.10653900932183755	7.642277899759595	7.188112853752852	3
499	G339D S373P T376A	4	11.57064847498773	0.37569135372546963	12.37141564015645	10.76988130981901	3
500	G339D S373P S375F	4	7.641069910059112	0.26216415411474064	8.19985957720892	7.082280242909304	3
501	G339D S371L Y505H	4	12.870109201621517	0.7425605265998894	14.452839498593143	11.287378904649891	3
502	G339D S371L N501Y	4	16.04099636240374	0.8035598245145174	17.753743585194936	14.328249139612542	3
503	G339D S371L Q498R	4	9.921843717098257	0.5529761641283868	11.100484510834844	8.74320292336167	3
504	G339D S371L Q493R	4	1.682021984060448	0.08191003017942172	1.8566090806631268	1.5074348874577692	3
505	G339D S371L E584A	4	1.405019114443058	0.0672611053268316	1.5483827668257508	1.261655462060365	3
506	G339D S371L T478K	4	7.575212778093688	0.1814999555581598	7.962070775887165	7.188354780300211	3
507	G339D S371L S477N	4	8.263669550122481	0.29929736975856946	8.901606792881484	7.625732307363478	3
508	G339D S371L N440K	4	7.470531125359902	0.20826461487859102	7.914436644098963	7.026625606620842	3
509	G339D S371L K417N	4	10.047820338911732	0.1600512240301558	10.388961447637021	9.706679230186444	3
510	G339D S371L R408S	4	7.566724177715153	0.2686574040257526	8.13935387943699	6.994094475993315	3
513	G339D S371L S373P	4	7.9682781449307765	0.19874552139487736	8.391894196189838	7.544662093671715	3
514	R408S T478K Q498R	4	5.796440796885032	0.20744211701396725	6.238593202924316	5.354288390845748	3
516	S373P Q493R Y505H	4	3.643310065226258	0.4522699715850122	4.60730069063126	2.6793194398212563	3
517	S371L N440K Q498R	4	5.414704256328037	0.21502863647016537	5.873026945814612	4.956381566841463	3
518	G339D K417N N501Y	3	13.630132206082646	0.8281391546875781	15.452854196033643	11.807410216131649	3
wt_1		4	8.76373975530455	0.6307857757660942	10.108227810406477	7.419251700202624	1
wt_2		4	9.125951541187977	0.644343233671194	10.499336633780668	7.752566448595286	1
o	G339D S371L S373P S375F T376A,D405N K417N R408S N440K S477N T478K E584A Q493R Q498R N501Y Y505H	4	3.624817003397282	0.26559256206004866	4.190914149104109	3.058719857690455	1
wt_1		4	5.341085597634713	0.21697471872649876	5.803556263262171	4.878614932007255	2
wt_2		4	6.251996036675735	0.24848650534198655	6.781632485564536	5.722359587786933	2
o	G339D S371L S373P S375F T376A,D405N K417N R408S N440K S477N T478K E584A Q493R Q498R N501Y Y505H	4	2.572042042818072	0.13788379752382313	2.8659344003902185	2.2781496852459253	2
wt_1		4	7.153956518083197	0.1024542808436941	7.372332648428096	6.935580387738297	3
wt_2		4	7.060895082110972	0.159259477378914	7.400348622796273	6.72144154142567	3
o_1	G339D S371L S373P S375F T376A,D405N K417N R408S N440K S477N T478K E584A Q493R Q498R N501Y Y505H	4	4.1121852169833115	0.17770500664577718	4.49095447264207	3.7334159613245532	3
o_2	G339D S371L S373P S375F T376A,D405N K417N R408S N440K S477N T478K E584A Q493R Q498R N501Y Y505H	4	0.8801881375864028	0.044383995062741335	0.9747903836929901	0.7855858914798155	3
