## Supplementary material for "High-throughput cell-free profiling of SARS-CoV-2 RBD variants enables rapid and quantitative in vitro affinity landscape mapping": mutations_DBR3.txt

Variant	Mutations	Replicates	rel. Affinity	standard_error	CI_upper	CI_lower	chip
4	Q493R Q498R N501Y	4	3.8459591819696346	0.11721878591839992	4.095805109946424	3.5961132539928453	1
5	E584A Y505H N501Y	4	4.427345183434567	0.12199945191867885	4.687380859785121	4.1673095070840125	1
6	E584A Q498R Y505H	4	4.359035020888014	0.14420519635652537	4.666401121129423	4.051668920646605	1
9	E584A Q493R Y505H	3	3.461768420846304	0.2522100435514667	4.016878983926957	2.906657857765652	1
11	T478K Y505H N501Y	4	4.775908495404511	0.12003716580394626	5.031761657907561	4.52005533290146	1
12	T478K Q498R Y505H	4	4.328187022415064	0.1413891035655365	4.6295507629568675	4.026823281873261	1
13	T478K Q498R N501Y	4	4.67492548047136	0.0706701115389407	4.825555257595662	4.524295703347057	1
14	T478K Q493R N501Y	4	4.733771395829209	0.1672018729608186	5.090153751968214	4.377389039690205	1
15	T478K Q493R Y505H	4	4.903952508983921	0.08672805428192225	5.088808980870368	4.719096037097474	1
16	T478K Q493R Q498R	4	4.483796479424344	0.10612539156426862	4.709997397046309	4.257595561802378	1
17	T478K E584A Y505H	4	4.85592217311808	0.15078536496448885	5.177313570748637	4.534530775487524	1
18	T478K E584A N501Y	4	4.105582883523509	0.06505944223215102	4.24425380210357	3.9669119649434474	1
19	T478K E584A Q498R	4	4.184317527993419	0.11002245540287221	4.418824840563191	3.949810215423646	1
20	T478K E584A Q493R	4	3.401386503539002	0.08889478069128462	3.5908612434460365	3.2119117636319676	1
21	S477N Y505H N501Y	4	4.559315990249734	0.1278755050776095	4.831876177435574	4.286755803063895	1
22	S477N Q498R Y505H	4	5.015967050190141	0.05377194391996172	5.130579235622185	4.901354864758097	1
23	S477N Q498R N501Y	4	4.302136110163475	0.20428672320094918	4.737562953493941	3.8667092668330083	1
24	S477N Q493R N501Y	4	4.686416088283239	0.13313696435730493	4.970190810459764	4.402641366106714	1
25	S477N Q493R Y505H	2	4.786634072288081	0.04799126540251077	4.900115382295529	4.673152762280632	1
26	S477N Q493R Q498R	4	0.7419003917852758	0.016489807461665666	0.7770475844058038	0.7067531991647478	1
27	S477N E584A Y505H	4	5.0358332895263285	0.048600134180230896	5.139422023438904	4.932244555613753	1
28	S477N E584A N501Y	4	3.762844292071063	0.0836384913145767	3.941115516374785	3.5845730677673413	1
29	S477N E584A Q498R	4	2.884859980871178	0.08549645170163907	3.0670913539975713	2.702628607744785	1
30	S477N E584A Q493R	4	3.545221694052542	0.11369241868331631	3.7875513481886367	3.302892039916447	1
31	S477N T478K Y505H	4	5.0000990849248765	0.06211937390823144	5.132503396212006	4.867694773637747	1
33	S477N T478K Q498R	4	4.819604038812734	0.0756786424997288	4.980909246977328	4.658298830648141	1
34	S477N T478K Q493R	4	4.662219232654448	0.06173205045022263	4.79379798353302	4.530640481775876	1
35	S477N T478K E584A	3	5.476647358516175	0.1808437822604285	5.87468183956465	5.0786128774677	1
36	N440K Y505H N501Y	3	6.001865586482598	0.02374741057751981	6.054133284754116	5.9495978882110805	1
37	N440K Q498R Y505H	4	4.259082882180725	0.1395129469638676	4.556447689586503	3.9617180747749474	1
38	N440K Q498R N501Y	4	4.343241390965107	0.0986221448832204	4.553449516858533	4.133033265071681	1
39	N440K Q493R N501Y	4	4.924634794638829	0.09088550597817713	5.118352665053943	4.730916924223714	1
40	N440K Q493R Y505H	4	4.995766171101189	0.050191438400130725	5.102746689670116	4.8887856525322615	1
41	N440K Q493R Q498R	4	4.398180344406898	0.12888471601568993	4.6728916137880825	4.123469075025713	1
42	N440K E584A Y505H	4	4.929200988820059	0.0593560452768344	5.055715404551567	4.802686573088552	1
43	N440K E584A N501Y	4	4.851615878346142	0.0833034029176162	5.02917287863844	4.674058878053844	1
44	N440K E584A Q498R	4	4.326543395963748	0.11058220030832934	4.562243776557887	4.090843015369609	1
45	N440K E584A Q493R	4	4.908053938523268	0.03983101790924623	4.992951743545096	4.823156133501439	1
46	N440K T478K Y505H	4	4.81043671445421	0.048357638913352465	4.9135085819403965	4.707364846968023	1
47	N440K T478K N501Y	4	4.446048172947643	0.22907265213787303	4.934304973246982	3.9577913726483045	1
48	N440K T478K Q498R	4	4.888953108076407	0.03683412307110708	4.9674631829573945	4.81044303319542	1
49	N440K T478K Q493R	4	3.863287320916807	0.21259216212652837	4.31641678827087	3.4101578535627444	1
50	N440K T478K E584A	4	4.530922497217493	0.14373501630052418	4.837286432392207	4.2245585620427795	1
51	N440K S477N Y505H	4	4.59399402471513	0.1077049015186139	4.823561588111491	4.364426461318769	1
52	N440K S477N N501Y	4	4.617506573294981	0.06625799879504202	4.758732154716343	4.476280991873619	1
53	N440K S477N Q498R	4	3.8584084183399185	0.13948818133746613	4.1557204390625575	3.56109639761728	1
54	N440K S477N Q493R	4	4.644932709874053	0.09796033885238373	4.853730229603803	4.436135190144302	1
55	N440K S477N E584A	4	4.481642933807166	0.2147589970510591	4.939390900476422	4.02389496713791	1
56	N440K S477N T478K	4	4.012337805083454	0.31670328643505957	4.687374881032605	3.3373007291343018	1
57	K417N Y505H N501Y	4	5.203454114041449	0.11975596384876794	5.458707908764924	4.948200319317974	1
58	K417N Q498R Y505H	4	4.642773676806126	0.1940153188060229	5.05630753990677	4.229239813705481	1
59	K417N Q498R N501Y	4	4.9893584215802145	0.04998654130073103	5.09590221231974	4.882814630840689	1
60	K417N Q493R N501Y	4	5.042838649677839	0.1253158353596957	5.309943030006649	4.775734269349029	1
61	K417N Q493R Y505H	4	5.231016478451368	0.041805323735999544	5.320122416730424	5.1419105401723115	1
62	K417N Q493R Q498R	4	4.812003213551197	0.13562806214335466	5.101087584971742	4.522918842130652	1
63	K417N E584A Y505H	4	4.9672267867264654	0.0371545097474099	5.046419749643062	4.888033823809869	1
64	K417N E584A N501Y	4	4.502306544817411	0.08283486546993224	4.6788648811797655	4.325748208455056	1
65	K417N E584A Q498R	4	4.382288811380648	0.11096758704078738	4.618810624350549	4.145766998410747	1
66	K417N E584A Q493R	4	3.6504612147535593	0.05996485860833446	3.778273285383823	3.522649144123296	1
67	K417N T478K Y505H	4	4.558265701712178	0.2148408047939437	5.0161880374578285	4.100343365966527	1
68	K417N T478K N501Y	4	4.82917825165272	0.08906502941399454	5.019015868122406	4.639340635183033	1
69	K417N T478K Q498R	4	4.84131708841055	0.0928908093232368	5.039309161729201	4.643325015091899	1
70	K417N T478K Q493R	4	4.927053521149795	0.12891664462092756	5.201832844742104	4.652274197557486	1
71	K417N T478K E584A	4	4.604590336225913	0.10527466372173735	4.82897797037452	4.380202702077305	1
72	K417N S477N Y505H	4	4.8147465046335345	0.12180168584664063	5.074360652579716	4.555132356687353	1
75	K417N S477N Q493R	4	4.627239050809736	0.14313446148649914	4.932322933699013	4.322155167920459	1
76	K417N S477N E584A	4	4.5493357047742515	0.12713462695605973	4.820316747624599	4.278354661923904	1
77	K417N S477N T478K	4	2.123796153831486	0.1501265823855852	2.443783389633616	1.803808918029356	1
78	K417N N440K Y505H	4	4.307556901986846	0.15336522156820467	4.634447133803	3.980666670170691	1
79	K417N N440K N501Y	4	4.940116488892219	0.057607335106711156	5.062903617126302	4.817329360658135	1
80	K417N N440K Q498R	4	4.838730310177393	0.04132356750461233	4.926809409355989	4.7506512109987975	1
81	K417N N440K Q493R	4	5.115363281921129	0.07753394953917644	5.280622983431827	4.950103580410432	1
82	K417N N440K E584A	4	4.3383535174069605	0.12838113601878354	4.611991431432586	4.064715603381335	1
83	K417N N440K T478K	4	5.018742612278622	0.04936515124191183	5.123961941459663	4.9135232830975815	1
84	K417N N440K S477N	4	5.109295964205065	0.03226759877785529	5.178072722956415	5.040519205453714	1
85	R408S Y505H N501Y	4	4.987047443307753	0.06851073084755822	5.133074609438718	4.841020277176788	1
86	R408S Q498R Y505H	4	4.682743642782663	0.08004533531504353	4.853356236364056	4.51213104920127	1
87	R408S Q498R N501Y	3	5.8102206583084275	0.23632965346758406	6.3303787184781255	5.2900625981387295	1
89	R408S Q493R Y505H	4	4.487863522928146	0.1678458100212152	4.845618398421902	4.13010864743439	1
90	R408S Q493R Q498R	4	4.633725134072791	0.12868457911356462	4.9080098217448915	4.359440446400691	1
91	R408S E584A Y505H	4	4.0929176867367945	0.05251552007535794	4.2048518681362275	3.9809835053373614	1
92	R408S E584A N501Y	4	4.857258488675242	0.09383003058777235	5.057252464731367	4.6572645126191174	1
93	R408S E584A Q498R	4	4.781575542072022	0.05363127845412714	4.895887906160837	4.667263177983207	1
94	R408S E584A Q493R	4	3.26602016851705	0.11337930138923881	3.5076824289389763	3.0243579080951233	1
95	R408S T478K Y505H	4	4.511160829365503	0.07207819505401537	4.66479186545812	4.357529793272885	1
96	R408S T478K N501Y	4	4.616341334151244	0.1491732227440065	4.9342965319785765	4.298386136323911	1
97	R408S T478K Q493R	4	4.715731829340871	0.12197678807425373	4.975719198850525	4.455744459831218	1
98	R408S T478K E584A	4	4.932008106269678	0.0663052240312183	5.0733343458992275	4.790681866640129	1
99	R408S S477N Y505H	4	4.700358461071718	0.07665842088802113	4.863752017436786	4.53696490470665	1
100	R408S S477N N501Y	4	4.95361046586129	0.14128171462286254	5.254745312290033	4.652475619432548	1
101	R408S S477N Q498R	4	4.141971210744648	0.16142560585251955	4.486041744980639	3.797900676508657	1
102	R408S S477N Q493R	4	3.7923232147585697	0.11964765247705698	4.047346149258033	3.5373002802591067	1
103	R408S S477N E584A	4	2.954827911071087	0.11561976056305603	3.2012655971808903	2.7083902249612835	1
104	R408S S477N T478K	4	4.1125233692802174	0.07578417954249812	4.2740535243266615	3.950993214233774	1
105	R408S N440K Y505H	1	5.049800266311584	0.06448847425614429	5.2550313729414695	4.844569159681698	1
106	R408S N440K N501Y	4	2.9604440904610625	0.10507932491339811	3.1844153697954054	2.7364728111267196	1
107	R408S N440K Q498R	4	4.006834077960472	0.08602233680496821	4.190186348651372	3.8234818072695718	1
108	R408S N440K Q493R	4	4.600558105379793	0.05432386612073376	4.716346685135857	4.484769525623729	1
109	R408S N440K E584A	4	4.451643625343669	0.11009143606128077	4.6862979667064595	4.216989283980879	1
110	R408S N440K T478K	4	4.175164227142016	0.044182000233232745	4.2693359314610415	4.08099252282299	1
111	R408S N440K S477N	4	5.05401229684471	0.1224347406557624	5.314975769176108	4.793048824513312	1
112	R408S K417N Y505H	4	4.08225074026495	0.0793870797518148	4.251460295325237	3.9130411852046625	1
113	R408S K417N N501Y	4	4.6052032577808415	0.08825601773954163	4.793316506684663	4.41709000887702	1
114	R408S K417N Q498R	4	4.293212857026793	0.12220776243970545	4.553692536742725	4.0327331773108614	1
115	R408S K417N Q493R	4	5.317357263530978	0.05420559183463162	5.432893747613678	5.201820779448278	1
116	R408S K417N E584A	4	5.0595242495708215	0.12671289953941542	5.329606401710612	4.7894420974310306	1
117	R408S K417N T478K	4	5.104406368130404	0.06812582180226522	5.2496131200516984	4.95919961620911	1
118	R408S K417N S477N	3	5.931722817288796	0.3462456567489101	6.693804369536322	5.169641265041271	1
119	R408S K417N N440K	4	3.8091615953303046	0.11232008790134379	4.048566195644807	3.569756995015802	1
120	D405N Q498R Y505H	4	3.736187582350453	0.10047741220980524	3.950350116944019	3.5220250477568866	1
121	D405N Q498R N501Y	4	4.033373124272013	0.09922292357333955	4.244861779631475	3.8218844689125513	1
122	D405N Q493R N501Y	4	2.4249990656532456	0.10161511831073229	2.641586563398613	2.2084115679078784	1
123	D405N Q493R Y505H	4	2.6668590329812414	0.04038836049399575	2.752944785602055	2.580773280360428	1
124	D405N Q493R Q498R	4	2.9904353125035543	0.06690940087461206	3.1330493245913926	2.847821300415716	1
125	D405N E584A Y505H	3	2.444123481417307	0.08297952620805431	2.626760187191949	2.2614867756426653	1
127	D405N E584A Q498R	4	3.444292753522534	0.19698061726460733	3.8641470006751764	3.0244385063698918	1
128	D405N E584A Q493R	4	2.5209026488580224	0.13509649012559863	2.808854001342889	2.2329512963731557	1
129	D405N T478K Y505H	4	4.2082092335926	0.0856067518964721	4.390675706019144	4.025742761166055	1
130	D405N T478K N501Y	3	3.937764105029271	0.12477312819380083	4.212387908560954	3.663140301497588	1
131	D405N T478K Q498R	4	3.2495389734762026	0.05301896861393858	3.362546230034406	3.1365317169179994	1
132	D405N T478K Q493R	4	3.985203589448009	0.09174975865495273	4.180763570838286	3.7896436080577325	1
133	D405N T478K E584A	4	4.364899261441467	0.04485964374083995	4.460515328706833	4.269283194176101	1
134	D405N S477N Y505H	4	3.396020848709159	0.2739153971842105	3.979857697559146	2.812183999859172	1
135	D405N S477N N501Y	4	3.766593367797846	0.08269984269142625	3.9428639099203138	3.590322825675378	1
136	D405N S477N Q498R	4	1.4881256328847727	0.037590485176752765	1.5682478554321169	1.4080034103374286	1
137	D405N S477N Q493R	3	4.080568695514949	0.19612557330532424	4.5122381718727285	3.64889921915717	1
138	D405N S477N E584A	4	3.695933838179331	0.1409263682704217	3.9963112817866473	3.3955563945720146	1
139	D405N S477N T478K	4	4.234227889636502	0.09183984968883539	4.429979895520007	4.038475883752997	1
141	D405N N440K N501Y	4	2.895830234665403	0.1393377599825261	3.192821639859412	2.5988388294713936	1
142	D405N N440K Q498R	4	2.5811635389791716	0.07674046207920186	2.744731962003899	2.417595115954444	1
143	D405N N440K Q493R	2	3.950124015173622	0.14338470911326442	4.289174975566905	3.6110730547803396	1
144	D405N N440K E584A	4	3.5581914728724624	0.05672263158684533	3.679092900191173	3.437290045553752	1
145	D405N N440K T478K	4	4.006352950369581	0.11481425983316432	4.251073752314709	3.761632148424453	1
146	D405N N440K S477N	4	2.998675469012048	0.07064547027499261	3.1492527245255055	2.84809821349859	1
148	D405N K417N N501Y	3	2.545776609283794	0.15169569737311658	2.879656588050458	2.2118966305171304	1
151	D405N K417N E584A	4	4.065806594272802	0.08504194952026274	4.2470692189312444	3.884543969614359	1
152	D405N K417N T478K	4	3.2116831415457585	0.06024021963868075	3.3400821303190185	3.0832841527724986	1
153	D405N K417N S477N	4	3.821576955092915	0.15075107543559518	4.142895266322693	3.5002586438631362	1
154	D405N K417N N440K	4	4.67009628912503	0.07250842064443902	4.824644329356843	4.515548248893216	1
156	D405N R408S N501Y	4	4.152856984784747	0.029686516386071775	4.216132296645079	4.089581672924415	1
157	D405N R408S Q498R	3	4.011360882319481	0.2999704821490948	4.671591461992566	3.3511303026463963	1
159	D405N R408S E584A	4	3.811569796072777	0.0725721703975005	3.966253715686783	3.656885876458771	1
160	D405N R408S T478K	4	4.82159861325654	0.1568812535635758	5.1559830898714	4.487214136641679	1
161	D405N R408S S477N	4	4.60567091599832	0.08929713317360469	4.7960032499209495	4.41533858207569	1
162	D405N R408S N440K	4	3.537615328660525	0.13530441588383302	3.8260098644082907	3.2492207929127597	1
163	D405N K417N R408S	4	4.602248115677179	0.15396855117222136	4.930424314103638	4.274071917250721	1
164	T376A Y505H N501Y	4	1.819649511579839	0.08890417894379672	2.0091442833879194	1.6301547397717588	1
169	T376A Q493R Q498R	4	2.428027037334786	0.043361262059877385	2.5204493796471903	2.335604695022382	1
170	T376A E584A Y505H	4	2.6445036692773143	0.10530438616903705	2.8689546553227117	2.420052683231917	1
171	T376A E584A N501Y	2	1.392969240426868	0.08458086036456107	1.592971194016225	1.1929672868375112	1
172	T376A E584A Q498R	3	1.1935208385810938	0.030832030529127592	1.2613816802309281	1.1256599969312595	1
173	T376A E584A Q493R	4	1.579257382155431	0.23174000416089688	2.07319950871209	1.0853152555987717	1
174	T376A T478K Y505H	1	0.5746625129802698	0.013190270794609623	0.6166398415362742	0.5326851844242655	1
175	T376A T478K N501Y	4	1.351515725148392	0.2046881824612493	1.7877982586367858	0.9152331916599984	1
176	T376A T478K Q498R	4	1.8356266656276827	0.034859805410170856	1.9099285820274778	1.7613247492278876	1
177	T376A T478K Q493R	4	3.0966000329331433	0.04648340563217219	3.1956770667438863	2.9975229991224004	1
178	T376A T478K E584A	1	0.1311221669430624	0.07364002984579177	0.36547760784682526	-0.10323327396070045	1
179	T376A S477N Y505H	3	1.707241939311172	0.06420848891966084	1.8485638705746958	1.565920008047648	1
181	T376A S477N Q498R	2	0.7905112415175447	0.09167543913759402	1.0072892081243183	0.5737332749107712	1
183	T376A S477N E584A	3	1.2463483909575415	0.07101311629879292	1.4026472061024293	1.0900495758126536	1
184	T376A S477N T478K	2	1.7858763036221523	0.055801016452178547	1.9178247403559985	1.6539278668883062	1
185	T376A N440K Y505H	1	11.038544627629333	0.41809300574924163	12.3691031690412	9.707986086217467	2
186	T376A N440K N501Y	1	9.378700499807765	0.39427976004385085	10.633474665407684	8.123926334207846	2
187	T376A N440K Q498R	2	10.926249000321441	0.7335698053194692	12.660865951788763	9.19163204885412	2
188	T376A N440K Q493R	4	10.843960795698221	0.7421776710075176	12.42587505529147	9.262046536104972	2
189	T376A N440K T478K	2	10.35711078925359	0.35441419209467057	11.19516718278287	9.519054395724309	2
190	T376A N440K S477N	2	6.462533187026633	0.5137624415447264	7.677388315561554	5.2476780584917115	2
191	T376A K417N N501Y	2	8.007199473325207	0.6268310389577378	9.489419349330655	6.524979597319758	2
193	T376A K417N Q493R	3	8.981612695125127	0.45205421603523827	9.976577316171618	7.986648074078636	2
195	T376A K417N T478K	2	8.925029468179043	0.18136232134992375	9.353883211462595	8.49617572489549	2
197	T376A K417N N440K	1	11.045484949832774	0.4107636056631054	12.352718069020566	9.738251830644982	2
198	T376A R408S Y505H	4	7.37470760677632	1.0741257523035177	9.664152453397218	5.0852627601554214	2
199	T376A R408S N501Y	4	6.968167741910317	0.7196674612291624	8.502102625101047	5.434232858719588	2
200	T376A R408S Q498R	3	11.16520961954592	0.5550234066004712	12.386807900972242	9.943611338119597	2
201	T376A R408S Q493R	4	9.619146134152816	0.6436278981019465	10.991006525071512	8.24728574323412	2
202	T376A R408S T478K	4	6.001800399562551	0.4982311229855408	7.063754900233594	4.939845898891509	2
203	T376A R408S S477N	4	10.042315015039117	0.5440627418678305	11.201957298949063	8.88267273112917	2
204	T376A R408S N440K	2	6.760153397644645	0.20615202950041536	7.247625485996318	6.272681309292972	2
205	T376A R408S K417N	4	9.185562692647052	0.23764736662783495	9.69209606424932	8.679029321044784	2
206	T376A D405N Y505H	3	11.950391307588248	0.4963139091800963	13.042770856436396	10.8580117587401	2
207	T376A D405N Q498R	1	12.030210970464134	0.4119519610513827	13.341225966866714	10.719195974061554	2
208	T376A D405N E584A	1	11.18009259259259	0.4034662237571426	12.464102185695502	9.896082999489678	2
209	T376A D405N T478K	1	5.930696798493407	0.17729660803326208	6.494933733668294	5.36645986331852	2
210	T376A D405N S477N	2	7.801067055762204	0.6425302523824737	9.32040967255357	6.281724438970839	2
211	S375F Y505H N501Y	2	7.203461331744908	0.7928865852699764	9.07834017957504	5.328582483914776	2
212	S375F Q498R Y505H	2	9.52674954617055	0.42129021591265725	10.522942607430984	8.530556484910115	2
213	S375F Q498R N501Y	3	6.395071913141161	0.5984536918474258	7.7122596078941985	5.077884218388123	2
214	S375F Q493R Q498R	2	5.7199049392118715	0.6337057035137404	7.218380813744005	4.221429064679738	2
215	S375F E584A Y505H	4	6.142860435845785	0.34825004969867357	6.8851378460170345	5.4005830256745355	2
216	S375F E584A Q498R	3	4.497833855554444	0.3910550035826482	5.358540115216037	3.637127595892851	2
217	S375F E584A Q493R	3	7.1181353247022745	0.5879899381919585	8.412292452940866	5.823978196463683	2
218	S375F T478K Y505H	4	9.080097735777807	0.3666607775314939	9.861616683421738	8.298578788133876	2
219	S375F T478K N501Y	2	3.0239437063487906	0.6322375876916365	4.518948038604685	1.5289393740928963	2
220	S375F T478K Q498R	3	7.569797262474222	0.646716080041017	8.993209757431517	6.146384767516928	2
221	S375F S477N Y505H	4	2.940555480626487	0.29275892341083637	3.5645563548889507	2.316554606364023	2
222	S375F S477N N501Y	2	4.169597255173323	0.8526167034988289	6.185715389083112	2.1534791212635342	2
223	S375F S477N Q498R	3	3.7800290591437062	0.2866770057980506	4.411000894642229	3.1490572236451833	2
224	S375F S477N Q493R	2	3.9816803776938223	0.3563500284409694	4.824314296793548	3.139046458594096	2
225	S375F S477N E584A	1	10.342981312472837	0.3937512018969936	11.596073370151162	9.089889254794512	2
226	S375F S477N T478K	4	5.082901906321786	0.29138604292153947	5.7039765550892305	4.461827257554342	2
227	S375F N440K Y505H	3	4.975328103656652	0.3505106361961339	5.746796812375576	4.203859394937728	2
229	S375F N440K Q498R	3	4.265947404409068	0.1640768437826388	4.6270781026879035	3.9048167061302315	2
230	S375F N440K Q493R	4	6.084766730264079	0.8584406795678631	7.914489726618637	4.25504373390952	2
231	S375F N440K E584A	3	6.708023827483385	0.6447673044817079	8.127147096354308	5.288900558612461	2
232	S375F N440K T478K	3	4.187394508216357	0.509623608536604	5.309068507833345	3.0657205085993695	2
233	S375F N440K S477N	1	4.0061088977423625	0.23677299241221103	4.759626232635703	3.2525915628490227	2
234	S375F K417N Y505H	2	3.063528557896939	0.07211834605757439	3.2340613479274327	2.8929957678664455	2
235	S375F K417N N501Y	1	3.5529190207156307	0.11344928297175542	3.9139652721462426	3.191872769285019	2
236	S375F K417N Q498R	4	6.096262246982733	0.563696264955998	7.297752394756683	4.894772099208783	2
237	S375F K417N Q493R	1	2.4933119315141785	0.041370699960472226	2.6249719627504073	2.3616519002779497	2
238	S375F K417N E584A	1	7.766206163655685	0.315831326555493	8.771322401945241	6.761089925366129	2
239	S375F K417N T478K	2	8.998438495857236	0.5324549192021805	10.257494310372442	7.739382681342031	2
240	S375F K417N S477N	1	3.033986928104575	0.06515086533766795	3.2413260587845087	2.8266477974246413	2
241	S375F K417N N440K	3	6.305417558839532	0.512779953546026	7.4340386269823595	5.176796490696705	2
242	S375F R408S Y505H	3	7.135842542378698	0.35196776559390147	7.910518371278429	6.3611667134789665	2
243	S375F R408S N501Y	2	3.488987734810033	0.5716489270884564	4.8407226508674155	2.1372528187526507	2
244	S375F R408S Q498R	3	6.755203133265371	0.9177012548066453	8.775049976484299	4.735356290046443	2
245	S375F R408S Q493R	3	7.273174895292986	1.2054113571645864	9.926267404207689	4.620082386378284	2
246	S375F R408S E584A	1	9.145751633986926	0.3224998748521024	10.172090169164637	8.119413098809215	2
247	S375F R408S T478K	4	5.163762111946499	0.34435959911177827	5.897747222982289	4.429777000910709	2
248	S375F R408S S477N	4	3.095149359285112	0.30726262387354153	3.7500641393077374	2.4402345792624867	2
249	S375F R408S N440K	3	4.978983622652562	0.8016611475986442	6.743427911932244	3.21453933337288	2
250	S375F R408S K417N	1	4.873763440860214	0.14113388283181666	5.3229144448287515	4.424612436891677	2
251	S375F D405N Y505H	2	5.949848653897809	0.7660818203516822	7.761344304559512	4.138353003236106	2
252	S375F D405N N501Y	1	4.357705073494547	0.12834403488238116	4.766153073111255	3.9492570738778383	2
253	S375F D405N Q498R	3	4.10875397091491	0.8147013768081295	5.90189961116875	2.3156083306610706	2
254	S375F D405N Q493R	4	1.2807138634325455	0.09505486906662404	1.4833185209078021	1.0781092059572888	2
255	S375F D405N E584A	3	2.8659639354821924	0.5679802036217109	4.116079934874469	1.6158479360899152	2
256	S375F D405N T478K	4	2.9102901959063705	0.19699405633302006	3.3301730877552735	2.4904073040574675	2
257	S375F D405N S477N	2	8.393345110367765	0.9931490240520978	10.741769377508566	6.044920843226963	2
258	S375F D405N N440K	2	4.686974929731032	0.8370184067312829	6.666208952829826	2.707740906632238	2
259	S375F D405N K417N	1	3.0797323888232975	0.05009383662221831	3.2391533340991896	2.9203114435474054	2
260	S375F D405N R408S	3	3.4587637907119757	0.14969985664886393	3.78825095366267	3.1292766277612816	2
261	S375F T376A Y505H	4	3.9261257452396405	0.5984720298695222	5.201738681335	2.650512809144282	2
262	S375F T376A N501Y	3	3.1153392414713172	0.39136215275797204	3.97672153190973	2.2539569510329045	2
263	S375F T376A Q498R	3	4.0160353076798	0.390090129686113	4.874617894213768	3.1574527211458325	2
264	S375F T376A Q493R	4	3.575193174414774	0.23064029344004552	4.066791323055227	3.08359502577432	2
265	S375F T376A E584A	4	5.474032983418395	0.6735335964733745	6.909635861540505	4.0384301052962845	2
266	S375F T376A T478K	2	2.710109153869317	0.23604515175141705	3.268267244034124	2.15195106370451	2
267	S375F T376A S477N	4	2.6201214256221212	0.5410597005041355	3.773362878382124	1.4668799728621182	2
268	S375F T376A N440K	4	3.7005108329667844	0.42004044019882025	4.595805838345098	2.805215827588471	2
269	S375F T376A K417N	3	3.3862301963762698	0.3433607044981863	4.141962011532405	2.6304983812201352	2
270	S375F T376A R408S	3	6.318498376745134	1.1776183750252565	8.910418944416719	3.7265778090735475	2
271	S375F T376A D405N	1	1.8703797468354424	0.06877342024680147	2.089247464001638	1.6515120296692472	2
272	S373P Y505H N501Y	4	10.230426900205455	0.40758886932335225	11.099182010499753	9.361671789911156	2
273	S373P Q498R Y505H	4	11.133675648261143	0.3899467644898184	11.964827502225294	10.302523794296992	2
274	S373P Q498R N501Y	4	8.965851154239973	0.39419571156720284	9.80605942452132	8.125642883958625	2
275	S373P Q493R N501Y	4	9.921568821512023	0.20801796621735155	10.364948621074172	9.478189021949875	2
276	S373P Q493R Q498R	4	10.799833601345952	0.3601012534765525	11.567371254423893	10.032295948268011	2
277	S373P E584A Y505H	4	11.168679035343464	0.4634886249458055	12.156581654356117	10.180776416330811	2
278	S373P E584A N501Y	4	8.544393945593464	0.5192292422570973	9.651104878043466	7.437683013143463	2
279	S373P E584A Q498R	4	10.499416732072715	0.43476082391599963	11.42608749263547	9.572745971509962	2
280	S373P E584A Q493R	4	8.313353425564552	0.4592987209031464	9.292325475509541	7.334381375619563	2
281	S373P T478K Y505H	4	9.700005239266158	0.3377098195572184	10.419816680692312	8.980193797840004	2
282	S373P T478K N501Y	4	13.219470352115426	0.3132708212259681	13.88719130165451	12.551749402576341	2
283	S373P T478K Q498R	4	10.966950975314733	0.35407061445530097	11.721634625591394	10.212267325038072	2
284	S373P T478K Q493R	4	10.24921969631025	0.43642673428457057	11.179441260771037	9.318998131849463	2
285	S373P T478K E584A	4	10.114489358984214	0.3778333146410388	10.919822005773028	9.3091567121954	2
286	S373P S477N Y505H	4	10.97484296936285	0.35818601457288074	11.738298387349921	10.211387551375779	2
287	S373P S477N N501Y	4	8.409605786503441	0.5670605074452104	9.618266647402173	7.200944925604708	2
288	S373P S477N Q498R	4	11.741919941206667	0.4302866917816071	12.659054314864798	10.824785567548536	2
289	S373P S477N Q493R	4	9.398195335527296	0.1957559288093442	9.815439221028516	8.980951450026076	2
290	S373P S477N E584A	3	7.985998049348939	0.9425321034729905	10.060497221994757	5.911498876703121	2
292	S373P N440K Y505H	4	10.593771355356777	0.4433941322109527	11.538843576961483	9.648699133752071	2
293	S373P N440K N501Y	4	9.89256759075385	0.3679782116895318	10.676894582835235	9.108240598672467	2
294	S373P N440K Q498R	4	12.108587494957083	0.3044902502826902	12.757593100549368	11.459581889364799	2
295	S373P N440K Q493R	4	11.597320982735	0.3065059192526883	12.250622885037386	10.944019080432616	2
296	S373P N440K E584A	2	9.590665279605814	0.22211142177091855	10.115875333951704	9.065455225259923	2
297	S373P N440K T478K	4	11.744527279018012	0.47926173064271516	12.766049477000402	10.723005081035621	2
298	S373P N440K S477N	4	9.764683812600017	0.3870024866162148	10.589560086828476	8.939807538371559	2
299	S373P K417N Y505H	4	11.220562623747968	0.3556050683285298	11.978516885035404	10.462608362460532	2
300	S373P K417N N501Y	4	10.64470444913858	0.29904764992662314	11.282109426675264	10.007299471601895	2
301	S373P K417N Q498R	4	11.330561880294635	0.25280517450520484	11.8694033546088	10.79172040598047	2
302	S373P K417N Q493R	4	11.133665765234166	0.4111712566704517	12.010056553411456	10.257274977056877	2
303	S373P K417N E584A	4	9.468780163647814	0.22527085885274753	9.948933633377262	8.988626693918366	2
304	S373P K417N T478K	4	11.291211772073598	0.34783105137259296	12.032596108453133	10.549827435694064	2
305	S373P K417N S477N	4	12.097964752472071	0.5234085344592632	13.213583635387138	10.982345869557005	2
306	S373P K417N N440K	4	10.347543614174636	0.2729720184751455	10.929369698903896	9.765717529445377	2
307	S373P R408S Y505H	4	11.382946342469426	0.3169626244524299	12.058536184317848	10.707356500621003	2
308	S373P R408S N501Y	4	13.181535340543986	0.2551079618448515	13.72528508988676	12.637785591201212	2
309	S373P R408S Q498R	4	10.575911079991917	0.41630565082805376	11.46324557026315	9.688576589720684	2
310	S373P R408S Q493R	4	11.284570313752418	0.3974047935116026	12.13161858028582	10.437522047219016	2
311	S373P R408S E584A	4	10.731748602928441	0.28592971284710683	11.341193359438314	10.122303846418568	2
312	S373P R408S T478K	4	10.626233377029076	0.45354172324056896	11.592934676922379	9.659532077135772	2
313	S373P R408S S477N	4	11.670057167982819	0.4139071133891253	12.55227929671984	10.787835039245797	2
314	S373P R408S N440K	4	10.304899992271215	0.3331271458159957	11.014943695834194	9.594856288708236	2
315	S373P R408S K417N	4	11.307702324402895	0.617275990908092	12.623394954708628	9.992009694097161	2
316	S373P D405N Y505H	4	9.206848787753428	0.2421259006828642	9.72292792873206	8.690769646774795	2
317	S373P D405N N501Y	4	9.40283786482537	0.30225698414705543	10.047083376327743	8.758592353322998	2
318	S373P D405N Q498R	4	7.968606540343026	0.43442463484044097	8.894560730853458	7.0426523498325935	2
319	S373P D405N Q493R	4	10.154389820154767	0.29340801408441	10.779774198438446	9.529005441871089	2
320	S373P D405N E584A	4	5.589592086414529	0.4042316766075318	6.451191509820337	4.727992663008722	2
321	S373P D405N T478K	4	8.911614512196238	0.32200010584038213	9.597941491459775	8.2252875329327	2
322	S373P D405N S477N	4	10.180920649567506	0.8377065116898863	11.966449813221	8.395391485914011	2
323	S373P D405N N440K	4	10.694352914899794	0.35385761615328615	11.44858257004242	9.940123259757167	2
324	S373P D405N K417N	4	11.969892029743244	0.26405293902024685	12.532707546621554	11.407076512864935	2
325	S373P D405N R408S	4	10.912283254922002	0.3367085914134768	11.629960629076177	10.194605880767828	2
326	S373P T376A Y505H	4	9.665058800267127	0.36806391077787687	10.44956845563142	8.880549144902835	2
327	S373P T376A N501Y	4	9.3554578511248	0.43590122659708114	10.2845593224639	8.4263563797857	2
328	S373P T376A Q498R	4	7.254707413886224	0.27789960235600564	7.847036395039049	6.662378432733399	2
329	S373P T376A Q493R	4	6.457617225133127	0.36644833040545705	7.238683352446811	5.676551097819443	2
330	S373P T376A E584A	4	8.91149384492857	0.553108750167278	10.0904172391175	7.73257045073964	2
331	S373P T376A T478K	4	9.18560183116083	0.2830431195275158	9.788893959651446	8.582309702670212	2
332	S373P T376A S477N	4	8.935932206541867	0.42341367032138616	9.838417081731992	8.033447331351743	2
333	S373P T376A N440K	4	8.263558708754974	0.3527431169629139	9.015412865104757	7.511704552405193	2
334	S373P T376A K417N	4	8.55967059791931	0.381305246726924	9.372403492774797	7.746937703063821	2
335	S373P T376A R408S	4	9.027856912926017	0.49702429761213784	10.08723912620335	7.968474699648684	2
336	S373P T376A D405N	4	8.894790970494007	0.498941362100675	9.958259310004241	7.831322630983774	2
337	S373P S375F Y505H	4	8.491834908658017	0.3198943566877234	9.173673589847057	7.809996227468977	2
338	S373P S375F N501Y	4	5.010711818127013	0.11852317714570404	5.263337990192471	4.758085646061555	2
339	S373P S375F Q498R	4	5.803049456362492	0.3008700357480962	6.444338757330189	5.161760155394796	2
340	S373P S375F Q493R	4	5.460108807278734	0.22332925183270136	5.9361238396076486	4.984093774949819	2
341	S373P S375F E584A	4	5.786913828453578	0.3873554261122613	6.612542375410495	4.961285281496661	2
342	S373P S375F T478K	4	7.118810240713429	0.32032279603210406	7.801562118748349	6.436058362678509	2
343	S373P S375F S477N	4	6.991564918399471	0.4720908402328499	7.997802725276498	5.985327111522444	2
344	S373P S375F N440K	4	5.5644183127980975	0.5046503916636952	6.640055160776015	4.48878146482018	2
345	S373P S375F K417N	3	3.095518293236948	0.3028664291476308	3.762122809278197	2.4289137771956986	2
346	S373P S375F R408S	4	2.698360909933421	0.22690742492037394	3.1820026376639885	2.214719182202854	2
347	S373P S375F D405N	1	1.8130252100840338	0.06627329037002262	2.0239363981611436	1.602114022006924	3
348	S371L Y505H N501Y	4	2.9186154973989047	0.02853059387045262	2.9794270187386185	2.857803976059191	3
349	S371L Q498R Y505H	4	3.8998313539776968	0.11383552023897708	4.1424660218595735	3.65719668609582	3
350	S371L Q498R N501Y	4	2.822776863235378	0.06514012504810608	2.961619753166841	2.683933973303915	3
351	S371L Q493R N501Y	4	3.2011051172912097	0.06573542605853434	3.341216861290821	3.0609933732915984	3
352	S371L Q493R Y505H	4	3.0475291147905454	0.16432057517583434	3.397770130075124	2.697288099505967	3
353	S371L Q493R Q498R	4	2.9022805517844503	0.05708715910923284	3.0239589511250973	2.7806021524438034	3
356	S371L T478K Q498R	4	2.982700181666417	0.11287050362007389	3.2232779653144754	2.7421223980183584	3
357	S371L T478K Q493R	4	3.594678061574409	0.17136387985257726	3.9599315254114673	3.229424597737351	3
359	S371L S477N Y505H	2	3.791173590049105	0.5964488341900953	5.2015509678618255	2.3807962122363846	3
361	S371L S477N Q498R	3	2.971207826985358	0.12396399613470037	3.244050742862414	2.6983649111083023	3
362	S371L S477N Q493R	3	1.1875100320948275	0.09258652446714398	1.3912915984706682	0.9837284657189868	3
365	S371L N440K N501Y	4	3.2726106956585017	0.20887972684795925	3.71782729452514	2.8273940967918634	3
366	S371L N440K Q493R	4	3.1106971205529654	0.11122114400203945	3.3477593773927006	2.8736348637132303	3
367	S371L N440K E584A	4	3.2156187633353857	0.1613584233308169	3.559546101416024	2.871691425254747	3
368	S371L N440K T478K	2	2.2351141052051715	0.1597154865082976	2.6127812178646	1.8574469925457429	3
369	S371L N440K S477N	4	3.397456812692765	0.11787874956954761	3.6487094198938785	3.1462042054916517	3
370	S371L K417N Y505H	4	3.424495984252485	0.06419567060442634	3.5613258171891657	3.2876661513158045	3
371	S371L K417N N501Y	4	1.1055956789582442	0.1353505406872757	1.3940885273973467	0.8171028305191417	3
372	S371L K417N Q498R	4	2.2647593817939846	0.033446426884317426	2.3360487531771463	2.193470010410823	3
373	S371L K417N Q493R	4	2.873793943060106	0.04979390433668836	2.979927137830165	2.767660748290047	3
374	S371L K417N E584A	4	3.1920652569800034	0.12443975931747905	3.4573023254267556	2.926828188533251	3
375	S371L K417N T478K	4	3.611162744552074	0.04959798347809299	3.7168783438971142	3.5054471452070337	3
376	S371L K417N S477N	4	4.069761768827447	0.3253066549707285	4.763136490732229	3.3763870469226642	3
377	S371L K417N N440K	4	3.682308002157666	0.1919059115578481	4.091345770137789	3.273270234177543	3
378	S371L R408S Y505H	4	4.072011171527858	0.029475382996080858	4.134836463220042	4.009185879835675	3
379	S371L R408S N501Y	4	4.3213619713015845	0.11012254031323117	4.556082609808059	4.08664133279511	3
380	S371L R408S Q498R	4	3.471652896483457	0.19811294647009778	3.893920646206565	3.0493851467603488	3
381	S371L R408S Q493R	4	3.531521232581404	0.07244207686511504	3.685927864394927	3.377114600767881	3
382	S371L R408S E584A	4	3.273058677648421	0.34647243805587563	4.011547198291448	2.5345701570053945	3
383	S371L R408S T478K	4	4.010885818087973	0.03929768344548621	4.094646847609389	3.927124788566558	3
384	S371L R408S N440K	4	4.080958848933843	0.15167115861339178	4.404238271034813	3.757679426832873	3
385	S371L R408S K417N	4	2.52395297287096	0.16801504849015744	2.882068571622434	2.1658373741194863	3
386	S371L D405N Y505H	4	3.1488426279971877	0.09913730005090474	3.3601487811386668	2.9375364748557087	3
389	S371L D405N Q493R	1	3.1057040998217462	0.18833635023892775	3.7050744217903446	2.506333777853148	3
390	S371L D405N E584A	1	2.473322422258592	0.08621212938597803	2.7476878948936867	2.1989569496234975	3
391	S371L D405N T478K	4	3.428072431724019	0.03130270560228669	3.4947925693547903	3.3613522940932477	3
393	S371L D405N N440K	1	2.8879522304179837	0.14087211839894653	3.3362701831342783	2.439634277701689	3
395	S371L T376A Y505H	3	1.7691875969339386	0.305815604144878	2.442283203378617	1.0960919904892605	3
397	S371L T376A E584A	4	2.307099856179045	0.13928060476999876	2.6039694379212865	2.0102302744368035	3
398	S371L T376A T478K	3	3.195400583908238	0.20244216703218984	3.6409727893211215	2.7498283784953546	3
399	S371L T376A S477N	4	2.023647504464384	0.1940594143686563	2.437275355031965	1.6100196538968032	3
400	S371L T376A N440K	2	2.675130358570566	0.12385406738832765	2.9679986899032693	2.3822620272378625	3
404	S371L S375F Q493R	4	2.463674892621527	0.23328022384843902	2.9608999197312595	1.9664498655117946	3
405	S371L S375F E584A	4	0.27809441771458177	0.014668633644347432	0.30935987022980227	0.24682896519936123	3
406	S371L S375F S477N	4	1.2638625304487867	0.0780264994588877	1.4301720772620177	1.0975529836355558	3
407	S371L S375F N440K	4	1.2447410753974717	0.09569929853364753	1.4487193017673607	1.0407628490275826	3
408	S371L S375F K417N	4	1.0918034300326358	0.05335581405758171	1.205528655658616	0.9780782044066555	3
409	S371L S375F R408S	4	1.4059722231722254	0.16358939194438443	1.7546547582904095	1.0572896880540412	3
411	S371L S375F T376A	4	0.724123606676392	0.0677195403831772	0.8684643902516013	0.5797828231011827	3
412	S371L S373P Y505H	4	3.083410748008837	0.08131896610189022	3.256738021352065	2.910083474665609	3
414	S371L S373P T478K	4	1.9335254614419553	0.06613282777505086	2.0744842471496403	1.7925666757342702	3
415	S371L S373P S477N	4	2.7641910451530625	0.09544428322068974	2.967625719250037	2.560756371056088	3
416	S371L S373P N440K	4	3.234360230155661	0.04703935336569154	3.3346222385103683	3.1340982218009534	3
417	S371L S373P R408S	4	3.2170699918336045	0.08953186575451767	3.4079026464091497	3.0262373372580593	3
418	S371L S373P D405N	4	3.104773041927708	0.022936565856444827	3.1536611747991192	3.055884909056297	3
419	S371L S373P T376A	4	2.791802823536481	0.18399909205629458	3.183987604683198	2.399618042389764	3
421	G339D Y505H N501Y	4	3.5549312872827508	0.11642885935484158	3.803093526644618	3.3067690479208833	3
422	G339D Q498R Y505H	4	3.0254951451043777	0.12141879262293281	3.2842931754628895	2.766697114745866	3
423	G339D Q498R N501Y	4	3.5716214910147426	0.14490045129326048	3.8804694920751035	3.2627734899543817	3
424	G339D Q493R Y505H	4	3.560294299222706	0.18741989847857057	3.9597703566636295	3.1608182417817825	3
425	G339D Q493R Q498R	4	2.963612587074599	0.15350104058156427	3.2907923102650574	2.6364328638841408	3
426	G339D E584A Y505H	4	3.930486831967432	0.07297294298965881	4.086024978140867	3.7749486857939973	3
428	G339D E584A Q498R	1	2.2587479935794543	0.12782244328773085	2.6655360559529004	1.851959931206008	3
430	G339D T478K Y505H	3	3.9144047390382233	0.3804549792653413	4.751780502480905	3.077028975595541	3
431	G339D T478K N501Y	3	4.029244661556545	0.12886520542102772	4.312875066339267	3.745614256773822	3
432	G339D T478K Q498R	4	3.859794760985493	0.13678997047375493	4.151355681388851	3.5682338405821348	3
433	G339D T478K Q493R	4	3.8609189542990974	0.16428041949366487	4.211074379773164	3.5107635288250303	3
434	G339D T478K E584A	3	3.4537266633956496	0.22156757146113548	3.941393600137227	2.966059726654072	3
435	G339D S477N Y505H	4	3.906342761718	0.2351810364228651	4.407619274925686	3.405066248510314	3
436	G339D S477N N501Y	4	1.8369609087393073	0.13477337187421481	2.1242235509741	1.5496982665045145	3
437	G339D S477N E584A	4	2.9228284470048926	0.05497348468520035	3.0400016559549754	2.80565523805481	3
438	G339D S477N T478K	4	3.23877561095368	0.0504745523036842	3.346359572523678	3.131191649383682	3
439	G339D N440K Y505H	4	3.162387340053082	0.15567210953420632	3.494194587176027	2.830580092930137	3
440	G339D N440K N501Y	4	2.8003688415432486	0.16093919667983295	3.143402619169161	2.4573350639173364	3
441	G339D N440K Q498R	4	3.6029856122749373	0.06828360912568432	3.7485286799150277	3.457442544634847	3
443	G339D N440K T478K	4	3.28393831257603	0.332459912040869	3.9925598410122327	2.5753167841398272	3
444	G339D N440K S477N	4	3.062590600087799	0.036484880004640174	3.1403562809934757	2.9848249191821226	3
445	G339D K417N Y505H	4	2.3986119803228556	0.0956086336526094	2.602396959073258	2.1948270015724534	3
446	G339D K417N Q498R	4	3.824947588594589	0.20548073118011034	4.262919399689633	3.3869757774995453	3
447	G339D K417N Q493R	4	3.7886305136946463	0.13931948275659112	4.085582961903742	3.49167806548555	3
448	G339D K417N T478K	4	1.9843442268411153	0.054868350825463076	2.101293348273638	1.8673951054085927	3
449	G339D K417N S477N	4	4.348673567893287	0.2210546284725055	4.819840355294794	3.87750678049178	3
450	G339D K417N N440K	4	3.6233414440101024	0.05145045739717209	3.733005498048124	3.513677389972081	3
451	G339D R408S Y505H	4	3.7313412167493936	0.11600750631702171	3.9786053633702796	3.4840770701285075	3
453	G339D R408S Q498R	4	3.908975699621043	0.21278267282212798	4.362511230910666	3.45544016833142	3
454	G339D R408S Q493R	4	4.224302528406643	0.11669798427268514	4.473038393952346	3.9755666628609387	3
455	G339D R408S E584A	2	3.75485743617852	0.2616242999698849	4.373500600540903	3.136214271816137	3
456	G339D R408S T478K	4	3.8779781416784056	0.050250371775939384	3.9850842737644188	3.7708720095923924	3
459	G339D D405N Q493R	4	3.022881502464699	0.33649269695018114	3.7400987084631936	2.3056642964662046	3
460	G339D D405N E584A	4	2.1745218366132497	0.36438038858449423	2.9511802502723996	1.3978634229540998	3
461	G339D D405N T478K	1	3.477370564281559	0.14096971593108729	3.9259991159034198	3.028742012659698	3
462	G339D D405N S477N	1	0.43414120126448885	0.03643228214033115	0.5500849829550596	0.3181974195739181	3
463	G339D D405N N440K	1	2.7934660541092393	0.11212193369127191	3.150288087726355	2.436644020492124	3
464	G339D D405N K417N	4	3.594649939300052	0.09871023069329006	3.805045815653321	3.3842540629467828	3
467	G339D T376A N501Y	4	2.281465676384105	0.1560455618263941	2.614068918225522	1.9488624345426881	3
468	G339D T376A Q498R	1	1.7236476043276663	0.04131261185862706	1.8551227732987967	1.5921724353565359	3
473	G339D T376A N440K	1	2.5507673419275627	0.06826479881121471	2.7680163986852864	2.333518285169839	3
474	G339D T376A K417N	4	3.795862609962487	0.2034610935463536	4.229529665340865	3.3621955545841087	3
475	G339D T376A R408S	4	4.368031512881708	0.0773892794308122	4.532982857355676	4.20308016840774	3
476	G339D T376A D405N	3	2.6465309604127527	0.3029977709019607	3.313424557706181	1.9796373631193243	3
477	G339D S375F Y505H	4	3.2236821992126616	0.0909505844856918	3.417538781183044	3.0298256172422793	3
479	G339D S375F Q498R	3	1.2098793226112368	0.08348513555467929	1.3936288670545993	1.0261297781678742	3
482	G339D S375F T478K	4	2.6713698994284822	0.23271817742341513	3.167396952941014	2.1753428459159503	3
483	G339D S375F S477N	4	3.3995695073695744	0.18389196342254083	3.7915259492385607	3.007613065500588	3
489	G339D S373P Y505H	4	4.150061943423742	0.15853815761624582	4.487978027428701	3.8121458594187825	3
490	G339D S373P N501Y	4	3.7042463211893626	0.20214208829679697	4.135101983427983	3.273390658950742	3
491	G339D S373P Q498R	4	3.7977121098096935	0.20245902948171413	4.229243316192875	3.366180903426512	3
492	G339D S373P Q493R	4	3.67257134235251	0.1172910279002554	3.922571250468695	3.4225714342363247	3
493	G339D S373P E584A	4	3.755003529339312	0.10854816789505947	3.9863684724705335	3.52363858620809	3
494	G339D S373P T478K	4	3.661789083344064	0.11124735944647474	3.898907217080927	3.4246709496072008	3
495	G339D S373P S477N	4	3.6289637772753203	0.1280028206321995	3.9017953311421336	3.356132223408507	3
496	G339D S373P N440K	4	3.7936027150333222	0.18057083572869367	4.178480340788513	3.408725089278131	3
497	G339D S373P K417N	4	3.9832915598134178	0.04665823263621782	4.082741228562486	3.88384189106435	3
498	G339D S373P R408S	4	3.7079102004668942	0.042402285764312014	3.7982885331899134	3.617531867743875	3
499	G339D S373P T376A	3	2.931626786715173	0.20327133084335122	3.3790239693717004	2.484229604058646	3
500	G339D S373P S375F	4	2.7806774030731147	0.03835073204956008	2.862420053472017	2.6989347526742127	3
501	G339D S371L Y505H	4	4.206342885060786	0.20372252277884031	4.640567163657944	3.7721186064636276	3
503	G339D S371L Q498R	4	4.160803057839898	0.0815400759848989	4.334601615742783	3.9870044999370124	3
504	G339D S371L Q493R	1	2.5846339987900784	0.0510005412765379	2.746940482943094	2.422327514637063	3
505	G339D S371L E584A	4	3.840002329500573	0.24962047284854882	4.372055772915916	3.3079488860852306	3
506	G339D S371L T478K	4	4.626106103215222	0.2256806860319838	5.10713309889961	4.145079107530834	3
507	G339D S371L S477N	4	3.684382634193518	0.3849192470427158	4.504818588379751	2.8639466800072846	3
508	G339D S371L N440K	2	2.5116653572336274	0.04124389447265657	2.6091916703097806	2.414139044157474	3
509	G339D S371L K417N	2	4.08159538325738	0.3989187656263593	5.0248883706405625	3.138302395874197	3
513	G339D S371L S373P	3	3.7746283929539386	0.06943789001915522	3.927460158433571	3.621796627474306	3
514	R408S T478K Q498R	4	2.2399212587248103	0.12867340847774297	2.514182136750265	1.9656603806993558	3
515	T376A K417N Y505H	4	1.7770753178115017	0.09938611474377863	1.9889118069170355	1.565238828705968	3
516	S373P Q493R Y505H	4	2.265953362544662	0.04101925280081642	2.353383830286145	2.1785228948031787	3
517	S371L N440K Q498R	4	2.0884640482963674	0.04322771524198839	2.1806017423044715	1.9963263542882634	3
518	G339D K417N N501Y	4	3.0161858227101375	0.12076743737510331	3.2735955222216653	2.7587761231986097	3
wt_1		4	4.409883228171105	0.16789840648521578	4.767750210374152	4.0520162459680575	1
wt_2		4	4.194390386275887	0.13125206904005432	4.474147549185032	3.9146332233667422	1
o	G339D S371L S373P S375F T376A,D405N K417N R408S N440K S477N T478K E584A Q493R Q498R N501Y Y505H	4	1.6287007494433547	0.05404396742790309	1.7438927392577817	1.5135087596289278	1
wt_1		4	11.391562180802966	0.344802033288037	12.126490317962682	10.65663404364325	2
wt_2		4	10.904103730131565	0.37217014915231084	11.697365625413003	10.110841834850127	2
o	G339D S371L S373P S375F T376A,D405N K417N R408S N440K S477N T478K E584A Q493R Q498R N501Y Y505H	4	6.493199198193412	0.2751147197148592	7.079592342506329	5.906806053880494	2
wt_1		4	3.2363734527428045	0.03434190249980146	3.309571485219649	3.16317542026596	3
wt_2		4	2.974164913594836	0.08506284791335034	3.1554720821237283	2.7928577450659433	3
o_1	G339D S371L S373P S375F T376A,D405N K417N R408S N440K S477N T478K E584A Q493R Q498R N501Y Y505H	4	0.9178237609410224	0.025883848980877294	0.9729938790886394	0.8626536427934053	3
o_2	G339D S371L S373P S375F T376A,D405N K417N R408S N440K S477N T478K E584A Q493R Q498R N501Y Y505H	4	0.5390361581912951	0.05171781873855512	0.6492700794389079	0.42880223694368236	3
