## Supplementary material for "High-throughput cell-free profiling of SARS-CoV-2 RBD variants enables rapid and quantitative in vitro affinity landscape mapping": mutations_imdevimab.txt

Variant	Mutations	Replicates	rel. Affinity	standard_error	CI_upper	CI_lower	chip
4	Q493R Q498R N501Y	1	8.500103842159914	0.794060258509417	11.027157978026274	5.973049706293554	1
5	E584A Y505H N501Y	4	7.591783033643698	0.3908756355842086	8.424914729479871	6.758651337807525	1
6	E584A Q498R Y505H	4	5.532763423842657	0.5077073021795365	6.61491592235038	4.450610925334934	1
9	E584A Q493R Y505H	1	3.7864642631246044	0.4062931031608973	5.0794702481414795	2.4934582781077292	1
11	T478K Y505H N501Y	4	7.07037625141467	0.5560375113342491	8.255542152261992	5.885210350567348	1
12	T478K Q498R Y505H	4	4.535861602165385	0.3496880648084912	5.281204068988963	3.7905191353418073	1
13	T478K Q498R N501Y	4	5.1885519481265066	0.3795723516058284	5.997591264463633	4.37951263178938	1
14	T478K Q493R N501Y	4	6.872364920064569	0.18894676999697727	7.275095427109528	6.46963441301961	1
15	T478K Q493R Y505H	1	9.638612368024132	0.8119906105199514	12.222728886398865	7.0544958496494	1
16	T478K Q493R Q498R	4	5.761219526343225	0.44329431178152534	6.70607898573899	4.8163600669474596	1
17	T478K E584A Y505H	4	5.361335887827871	0.1655529656580098	5.7142036812456345	5.008468094410108	1
18	T478K E584A N501Y	2	8.891797412606664	0.5642787608528113	10.226104654849262	7.557490170364066	1
19	T478K E584A Q498R	3	6.585138279546021	0.3296053625626218	7.310594791230111	5.859681767861931	1
20	T478K E584A Q493R	4	5.1877413875839276	0.21818298511422235	5.652787412054414	4.722695363113441	1
21	S477N Y505H N501Y	3	10.268371450421443	0.42671837828331177	11.207572268557673	9.329170632285212	1
22	S477N Q498R Y505H	4	5.882318372512055	0.17645193849576418	6.258416776631913	5.506219968392196	1
23	S477N Q498R N501Y	4	6.074720877316071	0.25143752027765576	6.610647265648443	5.538794488983698	1
24	S477N Q493R N501Y	4	6.162077612325167	0.1704341466018028	6.52534939664737	5.798805828002963	1
26	S477N Q493R Q498R	4	2.5044336245208987	0.0963042757282118	2.7097013292572156	2.2991659197845817	1
27	S477N E584A Y505H	4	6.64804241568009	0.2508774398421558	7.182775020822739	6.11330981053744	1
28	S477N E584A N501Y	2	9.707194881530432	0.6093151820559911	11.147996337528784	8.26639342553208	1
29	S477N E584A Q498R	3	5.405475027124512	0.36731844546121123	6.213937474609376	4.597012579639649	1
30	S477N E584A Q493R	4	5.425030491673384	0.31358145746010907	6.093413546672564	4.756647436674204	1
31	S477N T478K Y505H	4	6.254632662838796	0.1909295484548598	6.661589362126754	5.847675963550839	1
33	S477N T478K Q498R	4	5.667228872614311	0.14520437726747895	5.976724676554304	5.357733068674318	1
34	S477N T478K Q493R	4	5.363662062510876	0.17306658401907418	5.732544754369837	4.994779370651916	1
37	N440K Q498R Y505H	4	1.6194554879397147	0.06442065209015166	1.7567648575619037	1.4821461183175257	1
38	N440K Q498R N501Y	4	1.3347312767629333	0.13612245682530988	1.6248694255036586	1.044593128022208	1
39	N440K Q493R N501Y	4	2.275363325629045	0.20154031908437153	2.7049363471533097	1.8457903041047805	1
40	N440K Q493R Y505H	4	2.4331335621467756	0.16459712578428648	2.7839640311000635	2.0823030931934876	1
41	N440K Q493R Q498R	4	2.297468598600233	0.09857326722954234	2.5075725442409387	2.087364652959527	1
42	N440K E584A Y505H	4	2.4283371468302613	0.1384179995468937	2.7233681290617184	2.133306164598804	1
43	N440K E584A N501Y	3	2.001187366051162	0.08286529450357122	2.1835726495394256	1.8188020825628988	1
44	N440K E584A Q498R	4	1.2118381412008878	0.17183909587153245	1.5781045040055905	0.8455717783961851	1
45	N440K E584A Q493R	4	1.605855512618322	0.06402773567045152	1.7423274007162983	1.4693836245203458	1
46	N440K T478K Y505H	4	1.6669523259179855	0.059775492636360394	1.7943607725333406	1.5395438793026304	1
47	N440K T478K N501Y	4	0.70366321073092	0.09863267073695164	0.9138937719504979	0.493432649511342	1
48	N440K T478K Q498R	4	0.6101566415122285	0.061886822871924554	0.7420652819987024	0.4782480010257546	1
49	N440K T478K Q493R	4	0.6619976490434644	0.14601754607282738	0.9732266812640797	0.35076861682284893	1
50	N440K T478K E584A	4	1.8861206508543684	0.21913581226347087	2.3531975783191164	1.4190437233896203	1
51	N440K S477N Y505H	4	1.4529337565305669	0.10577650313031911	1.67839103605854	1.2274764770025939	1
52	N440K S477N N501Y	4	2.4435252434372767	0.17714840981230007	2.8211081410282604	2.065942345846293	1
53	N440K S477N Q498R	3	1.6724845318130581	0.41449607196688126	2.584784235124838	0.7601848285012784	1
54	N440K S477N Q493R	4	1.338381187411757	0.14069463867294488	1.6382647110738384	1.0384976637496757	1
55	N440K S477N E584A	4	1.6434178301883124	0.2401635535688572	2.1553143273025652	1.1315213330740597	1
56	N440K S477N T478K	4	1.1201248618089357	0.09866455195268035	1.3304233762312905	0.9098263473865809	1
57	K417N Y505H N501Y	4	8.407939171700244	0.23744351854733456	8.914038051403967	7.901840291996521	1
58	K417N Q498R Y505H	4	5.581780041806658	0.1627284785916787	5.928627583550451	5.234932500062865	1
59	K417N Q498R N501Y	4	7.671489665915262	0.2863654007624678	8.281863069234337	7.061116262596187	1
60	K417N Q493R N501Y	4	6.23764846222926	0.15167405971866635	6.560934067889749	5.914362856568771	1
61	K417N Q493R Y505H	4	6.375051677682956	0.16685608624224577	6.730697006877798	6.019406348488114	1
62	K417N Q493R Q498R	4	5.895599948414117	0.21645927560968295	6.356971973044476	5.434227923783758	1
63	K417N E584A Y505H	4	5.518275621170339	0.19207071264956674	5.9276646543625136	5.108886587978165	1
64	K417N E584A N501Y	4	7.478950566798486	0.24074258596663742	7.992081242253851	6.96581989134312	1
65	K417N E584A Q498R	4	6.330751333288038	0.19292646828173307	6.741964366433503	5.919538300142573	1
66	K417N E584A Q493R	4	5.719242022814183	0.20949717220905348	6.1657746753151335	5.272709370313232	1
67	K417N T478K Y505H	4	4.771902444527376	0.39404970775921855	5.6117995150585465	3.9320053739962053	1
68	K417N T478K N501Y	4	6.888749387214134	0.24764622412251125	7.416594819079544	6.360903955348725	1
69	K417N T478K Q498R	4	4.929998421787013	0.3262673289870137	5.625420771887237	4.234576071686789	1
70	K417N T478K Q493R	3	6.267180793623214	0.2100809076593247	6.729565753798144	5.804795833448284	1
71	K417N T478K E584A	4	5.574999247078108	0.375319171828107	6.374973125310828	4.775025368845388	1
72	K417N S477N Y505H	3	6.444942024328594	0.19639650103155115	6.877207808591254	6.012676240065935	1
75	K417N S477N Q493R	4	5.747025477229822	0.15048161126071347	6.067769439166504	5.426281515293139	1
76	K417N S477N E584A	4	5.125368556009712	0.28512374974348603	5.733095442828636	4.517641669190788	1
77	K417N S477N T478K	3	3.3625520204981987	0.2530779021895925	3.9195727275624157	2.8055313134339817	1
78	K417N N440K Y505H	2	3.974320529296969	0.282163473011799	4.641531120329959	3.307109938263979	1
79	K417N N440K N501Y	4	2.261364277285495	0.2902826499097194	2.880087099519322	1.6426414550516675	1
80	K417N N440K Q498R	4	0.7124988383663865	0.04800364880364216	0.814816193794099	0.610181482938674	1
81	K417N N440K Q493R	4	1.6311136438144624	0.07560090094669172	1.792253149781164	1.4699741378477609	1
83	K417N N440K T478K	4	1.0823020374402865	0.08168212749720787	1.256403370974529	0.9082007039060441	1
84	K417N N440K S477N	4	0.9798626045927685	0.12496081922088717	1.246210285933849	0.7135149232516879	1
85	R408S Y505H N501Y	3	6.33990631313323	0.13338045879988547	6.633474723596833	6.0463379026696265	1
86	R408S Q498R Y505H	4	5.977421662515879	0.15340204890273615	6.304390389937485	5.650452935094274	1
89	R408S Q493R Y505H	4	6.220075058525782	0.11766456257685483	6.470871136958656	5.969278980092908	1
90	R408S Q493R Q498R	4	4.567926739137405	0.3148077142517847	5.238923498617941	3.8969299796568695	1
91	R408S E584A Y505H	4	5.322628526078106	0.14890034213682238	5.640002092659264	5.005254959496948	1
92	R408S E584A N501Y	4	5.889878463839179	0.15462517983223784	6.2194542331246305	5.5603026945537275	1
93	R408S E584A Q498R	4	4.458807939528115	0.46131859525693963	5.442085249746584	3.4755306293096457	1
94	R408S E584A Q493R	4	4.943371427631392	0.2303133537276699	5.434272720770477	4.452470134492306	1
95	R408S T478K Y505H	3	5.718158097233937	0.11942390970733682	5.981008350258872	5.455307844209003	1
96	R408S T478K N501Y	4	6.403303287700482	0.2726168720905627	6.984372395829716	5.8222341795712484	1
97	R408S T478K Q493R	4	6.033699589409124	0.22941615326586284	6.522688545031615	5.544710633786632	1
98	R408S T478K E584A	4	5.583821389903959	0.1598871423925621	5.924612766897365	5.243030012910554	1
99	R408S S477N Y505H	4	6.076753603219888	0.15644810197986772	6.410214839088496	5.74329236735128	1
100	R408S S477N N501Y	4	6.6383252491940485	0.3329762676572995	7.348047363574239	5.928603134813858	1
101	R408S S477N Q498R	4	5.645737035176147	0.1517489028106635	5.969182165111062	5.322291905241232	1
102	R408S S477N Q493R	4	6.3495644644904	0.19168021651402084	6.758121174871922	5.9410077541088775	1
103	R408S S477N E584A	3	7.711103026873101	0.47734624335062864	8.761735024709179	6.660471029037023	1
104	R408S S477N T478K	4	6.624545606561267	0.17981090688446494	7.00780348232677	6.241287730795765	1
106	R408S N440K N501Y	4	2.11647929500733	0.35351998495011516	2.8699893062753916	1.3629692837392686	1
107	R408S N440K Q498R	4	0.49192152245256154	0.07234162155074893	0.6461140388319299	0.3377290060731932	1
108	R408S N440K Q493R	4	1.5046732137104528	0.10754494967017393	1.7338998478121452	1.2754465796087604	1
109	R408S N440K E584A	2	2.261761298214023	0.1419586540116101	2.5974401741306568	1.9260824222973896	1
110	R408S N440K T478K	4	1.1123912029934528	0.0907240044243606	1.3057648409950782	0.9190175649918274	1
111	R408S N440K S477N	4	1.3860285722029801	0.09043843510214233	1.5787935336025378	1.1932636108034225	1
112	R408S K417N Y505H	4	6.763466346241877	0.398430366978359	7.612700570874935	5.914232121608819	1
113	R408S K417N N501Y	4	6.796419036605611	0.20075861635951597	7.22432589821222	6.368512174999003	1
114	R408S K417N Q498R	4	5.457401897149482	0.2872812392386397	6.069727363972399	4.845076430326564	1
115	R408S K417N Q493R	4	6.58597416103927	0.19592614778588333	7.00358085970068	6.16836746237786	1
116	R408S K417N E584A	4	7.337378319412116	0.4371701526746948	8.269184442662693	6.405572196161538	1
117	R408S K417N T478K	4	6.394623950629681	0.17471719171471167	6.767024829511405	6.022223071747957	1
119	R408S K417N N440K	3	0.7885528235283259	0.10604122426823487	1.0219479844997388	0.5551576625569131	1
120	D405N Q498R Y505H	4	4.669272604103501	0.24457727400429002	5.1905767236340825	4.147968484572919	1
121	D405N Q498R N501Y	4	5.602960158158353	0.2560643646435089	6.148748431811696	5.057171884505009	1
122	D405N Q493R N501Y	4	5.3398296520198025	0.48502998583226453	6.373646594904628	4.306012709134977	1
123	D405N Q493R Y505H	3	6.3868081160423	0.6449111692324727	7.806248029094715	4.967368202989884	1
124	D405N Q493R Q498R	4	2.9813818908110257	0.3021491176391374	3.6253974902941155	2.337366291327936	1
125	D405N E584A Y505H	1	5.474862568715642	0.5330262270083417	7.1711899154779495	3.7785352219533337	1
127	D405N E584A Q498R	3	5.581043247446616	0.6415523818369506	6.993090519285614	4.1689959756076185	1
128	D405N E584A Q493R	3	5.544768268225178	0.4500067136822784	6.53522636697757	4.554310169472787	1
129	D405N T478K Y505H	4	6.039015453374334	0.1989440954953007	6.463054755309503	5.614976151439165	1
131	D405N T478K Q498R	4	5.465043697598243	0.22500680462989445	5.944634349074387	4.985453046122099	1
132	D405N T478K Q493R	4	5.402415606827887	0.22561158437262868	5.8832953158118455	4.9215358978439285	1
133	D405N T478K E584A	4	4.615952046965417	0.21514931798739004	5.074531963017038	4.157372130913797	1
134	D405N S477N Y505H	4	4.68664075679293	0.3331265090050448	5.396683103025497	3.9765984105603636	1
135	D405N S477N N501Y	4	6.2167815976586995	0.34299408302821854	6.947856180058732	5.485707015258667	1
136	D405N S477N Q498R	3	3.498544791691735	0.2211059754636885	3.985195762492978	3.011893820890492	1
138	D405N S477N E584A	3	7.538442539997388	0.5678744868312776	8.78832585830275	6.288559221692026	1
139	D405N S477N T478K	4	8.555340469573204	0.3644912647001214	9.332235210078622	7.778445729067788	1
141	D405N N440K N501Y	2	2.7133536276002035	0.3475829455592173	3.535256689907121	1.8914505652932856	1
142	D405N N440K Q498R	4	0.6527373879420522	0.0522235805228354	0.7640493149149303	0.541425460969174	1
144	D405N N440K E584A	2	1.9781187202538346	0.3295182597350953	2.7573055883741517	1.1989318521335175	1
145	D405N N440K T478K	4	1.3639875837350377	0.18972719432971388	1.7683815258693518	0.9595936416007237	1
146	D405N N440K S477N	2	3.7325867354782707	0.5499607992400424	5.033037378466282	2.4321360924902597	1
151	D405N K417N E584A	3	6.816394965398544	0.37102024651475646	7.633005022067841	5.999784908729247	1
152	D405N K417N T478K	3	6.104945903766746	0.8978283543166251	8.081052787919333	4.1288390196141584	1
153	D405N K417N S477N	4	6.459584803993469	0.42868583165969304	7.373307025072242	5.545862582914696	1
154	D405N K417N N440K	4	2.7407834907529387	0.237392448361626	3.2467735169325413	2.234793464573336	1
156	D405N R408S N501Y	4	6.518317109793035	0.19633096160484967	6.936786648684916	6.0998475709011535	1
160	D405N R408S T478K	4	6.607781689214144	0.20082561685327155	7.03583135899272	6.179732019435567	1
161	D405N R408S S477N	4	5.67741483471259	0.36298458907165126	6.451098172134399	4.9037314972907815	1
162	D405N R408S N440K	4	2.2477460723907123	0.415611814563279	3.133601685670699	1.3618904591107257	1
163	D405N K417N R408S	4	7.04102253281646	0.1883703593491044	7.442524449647955	6.639520615984965	1
164	T376A Y505H N501Y	3	3.748490940716829	0.35291927778258814	4.525261033823497	2.9717208476101606	1
169	T376A Q493R Q498R	4	3.394902173099934	0.13305125258822786	3.678494204965211	3.111310141234657	1
170	T376A E584A Y505H	4	3.6448507438733	0.1325056910489575	3.9272799388436246	3.362421548902976	1
172	T376A E584A Q498R	2	3.2598763802325714	0.44609385240415755	4.3147207218540515	2.2050320386110913	1
173	T376A E584A Q493R	4	2.445902702457921	0.11602374141240948	2.6932014533654938	2.198603951550348	1
175	T376A T478K N501Y	2	2.705698876468535	0.4381562027056416	3.7417736591168795	1.6696240938201905	1
176	T376A T478K Q498R	3	2.4181614902159825	0.21098220390850805	2.8825301900602036	1.9537927903717616	1
177	T376A T478K Q493R	3	2.97716310134385	0.3594712292073429	3.768353942305988	2.185972260381712	1
179	T376A S477N Y505H	4	3.292672424712585	0.46840504732008337	4.2910541499606705	2.2942906994645003	1
184	T376A S477N T478K	1	4.168376068376069	0.423162636285673	5.515068436757757	2.82168369999438	1
201	T376A R408S Q493R	1	3.6517520215633414	0.30241322345820804	4.61416586722702	2.689338175899663	2
202	T376A R408S T478K	2	3.192641231128966	0.1730719077735296	3.6018912614188716	2.78339120083906	2
203	T376A R408S S477N	1	4.451895043731777	0.3902145974099583	5.693732047527085	3.210058039936469	2
205	T376A R408S K417N	1	3.805555555555555	0.3078782280967783	4.785361485039612	2.8257496260714974	2
230	S375F N440K Q493R	1	0.8773141486810552	0.08405498023747457	1.144814609978548	0.6098136873835625	2
236	S375F K417N Q498R	1	1.5663157894736843	0.1355651924784398	1.997744735401845	1.1348868435455237	2
242	S375F R408S Y505H	4	2.1080013740076087	0.21959070434679212	2.5760478809966303	1.639954867018587	2
245	S375F R408S Q493R	2	1.7330209371884353	0.17964724778082194	2.157819175918223	1.3082226984586476	2
248	S375F R408S S477N	3	1.5273368894283927	0.07543441894165326	1.6933669260784516	1.3613068527783339	2
254	S375F D405N Q493R	3	0.3837943377488247	0.017788252439548423	0.4229460173920801	0.3446426581055693	2
256	S375F D405N T478K	1	0.784722222222222	0.07280428398602729	1.0164179468024208	0.5530264976420232	2
258	S375F D405N N440K	1	1.174282147315855	0.0883534161982281	1.4554621502551486	0.8931021443765611	2
260	S375F D405N R408S	2	0.8596316262354	0.09740717012179854	1.0899629829276907	0.6293002695431094	2
261	S375F T376A Y505H	1	1.1946127946127942	0.11537911915340497	1.5618006460695006	0.8274249431560878	2
267	S375F T376A S477N	1	0.7058240396530359	0.046238118642037536	0.8529743694886835	0.5586737098173882	2
268	S375F T376A N440K	2	0.584161016368742	0.05692016933749219	0.7187558291557888	0.4495662035816951	2
271	S375F T376A D405N	1	1.0237575757575756	0.10084489115586134	1.34469102702334	0.7028241244918111	2
272	S373P Y505H N501Y	4	5.025871316121348	0.3348403367391401	5.739566599698919	4.3121760325437775	2
273	S373P Q498R Y505H	4	5.019342173487583	0.22809748597797866	5.50552045631857	4.5331638906565965	2
274	S373P Q498R N501Y	4	3.603224458496864	0.37240589258900664	4.396988829019316	2.809460087974412	2
275	S373P Q493R N501Y	4	5.678103604309299	0.19212532811931382	6.087609047619646	5.268598160998952	2
276	S373P Q493R Q498R	4	4.306797593877454	0.1759247924760992	4.681772412853254	3.9318227749016543	2
277	S373P E584A Y505H	4	3.5697262203141373	0.24901972257651445	4.100499194835158	3.0389532457931168	2
278	S373P E584A N501Y	4	3.193255181985223	0.23082780025105026	3.6852529919327823	2.701257372037664	2
279	S373P E584A Q498R	4	4.120449061267478	0.23229055803039994	4.615564665619096	3.6253334569158606	2
280	S373P E584A Q493R	4	3.391823361370153	0.18668681214502994	3.7897368822785955	2.9939098404617104	2
281	S373P T478K Y505H	4	4.542731868713728	0.2664792859794383	5.110719021715575	3.9747447157118816	2
282	S373P T478K N501Y	4	5.824084538556694	0.21340202966352204	6.278940197704445	5.3692288794089436	2
283	S373P T478K Q498R	4	4.448558652189515	0.2634989674989209	5.010193406720441	3.8869238976585896	2
284	S373P T478K Q493R	4	4.495686566827007	0.2738184283348216	5.07931673146703	3.912056402186983	2
285	S373P T478K E584A	4	4.737259084896536	0.27679323885695395	5.327229908072083	4.1472882617209885	2
286	S373P S477N Y505H	4	4.778248537294075	0.15785315232528008	5.1147045670828994	4.44179250750525	2
287	S373P S477N N501Y	4	5.348089919511352	0.4582146617414532	6.324751352048792	4.371428486973913	2
288	S373P S477N Q498R	4	4.946056408408182	0.18114268208863185	5.332152895827393	4.559959920988971	2
289	S373P S477N Q493R	4	3.6622895712726353	0.23547393612087048	4.16419038540853	3.160388757136741	2
292	S373P N440K Y505H	4	0.9703366642315591	0.07867974797300581	1.1380385772933443	0.8026347511697738	2
293	S373P N440K N501Y	4	0.7295223244167193	0.10585058790360699	0.9551375119010496	0.503907136932389	2
294	S373P N440K Q498R	4	0.4679317487323852	0.03966616864148	0.5524781858573472	0.3833853116074232	2
295	S373P N440K Q493R	4	0.7787455716406985	0.05592009900640428	0.8979364412555312	0.6595547020258657	2
297	S373P N440K T478K	4	0.7129345629263756	0.06631742302971275	0.8542868041057222	0.5715823217470289	2
298	S373P N440K S477N	4	0.7867587235996527	0.07849289846750482	0.95406237636785	0.6194550708314555	2
299	S373P K417N Y505H	4	5.077721897263279	0.2387219489531431	5.586545686874492	4.568898107652067	2
300	S373P K417N N501Y	4	4.6012845584979525	0.29929518233272945	5.239217138869144	3.9633519781267617	2
301	S373P K417N Q498R	4	4.714536750902286	0.24993447393534093	5.247259471791377	4.181814030013195	2
302	S373P K417N Q493R	4	5.019371955113247	0.1719886455570972	5.385957075527285	4.652786834699208	2
303	S373P K417N E584A	4	3.90971616253738	0.31391488331220196	4.5788098979174805	3.2406224271572794	2
304	S373P K417N T478K	4	5.318913784890517	0.2611631592594303	5.875569882010867	4.762257687770168	2
305	S373P K417N S477N	4	4.371591727298903	0.3631357953904036	5.1455973533601025	3.597586101237704	2
306	S373P K417N N440K	4	1.0385617178139248	0.058685153966892493	1.1636461625677368	0.9134772730601128	2
307	S373P R408S Y505H	4	5.552427372517543	0.16384525944848613	5.901655276311068	5.2031994687240175	2
308	S373P R408S N501Y	4	5.368643744857067	0.21858827969533906	5.834553634278292	4.902733855435843	2
309	S373P R408S Q498R	4	5.01086154224307	0.18863144845484345	5.4129199573303435	4.608803127155797	2
310	S373P R408S Q493R	4	5.023989406380229	0.2291737497498771	5.512461691138731	4.535517121621727	2
311	S373P R408S E584A	4	5.561851513402575	0.21509129149571313	6.020307748914881	5.10339527789027	2
312	S373P R408S T478K	4	5.127657726030154	0.23152347779513777	5.621138337562915	4.634177114497394	2
313	S373P R408S S477N	4	5.447101471273738	0.18963733177168018	5.851303875899569	5.042899066647908	2
314	S373P R408S N440K	4	0.943798362667863	0.062300486339822776	1.076588705965003	0.811008019370723	2
315	S373P R408S K417N	4	5.5126593368317565	0.16776707727592563	5.870246397451344	5.155072276212169	2
316	S373P D405N Y505H	4	4.502826947348076	0.2042270663066542	4.938126635018308	4.067527259677845	2
317	S373P D405N N501Y	4	2.1990200018109674	0.28389080108438	2.8041189207707413	1.5939210828511934	2
318	S373P D405N Q498R	4	2.541748410929189	0.2417409352612901	3.0570070175349517	2.0264898043234263	2
319	S373P D405N Q493R	3	2.8867332998900723	0.15968070807051432	3.238188168704812	2.5352784310753327	2
320	S373P D405N E584A	3	1.7635622686096355	0.123229859585989	2.034789360837503	1.492335176381768	2
322	S373P D405N S477N	4	5.00042564537125	0.24857522301441187	5.530251191502625	4.470600099239874	2
323	S373P D405N N440K	4	0.9950847646415224	0.04702458695663943	1.0953152991403663	0.8948542301426784	2
324	S373P D405N K417N	4	4.229629419606255	0.2420516094626072	4.745550212597232	3.713708626615278	2
325	S373P D405N R408S	4	5.532743885706628	0.20873462626942277	5.977651210011084	5.087836561402172	2
326	S373P T376A Y505H	4	4.194805081052278	0.15428822688480884	4.5236626521310574	3.865947509973499	2
327	S373P T376A N501Y	4	1.978234601849534	0.09652413284173303	2.1839709209305536	1.7724982827685145	2
328	S373P T376A Q498R	4	2.422594792991749	0.1299580634149095	2.6995938481992274	2.1455957377842703	2
329	S373P T376A Q493R	4	2.5336397104958674	0.1724445982379761	2.9011966710443615	2.1660827499473734	2
330	S373P T376A E584A	4	2.2816961988396782	0.26584070646768226	2.848322251831389	1.7150701458479674	2
331	S373P T376A T478K	4	3.852085519498287	0.14533528591168202	4.161860348608475	3.542310690388098	2
332	S373P T376A S477N	4	3.812777329892942	0.2020837696866449	4.243508688956456	3.3820459708294277	2
333	S373P T376A N440K	4	0.4144686236763759	0.040284297603514846	0.5003325714965641	0.32860467585618763	2
334	S373P T376A K417N	4	3.367229185694939	0.2597462130631593	3.920865133489165	2.813593237900713	2
335	S373P T376A R408S	4	4.431139243823174	0.1462714610484268	4.7429094830031415	4.1193690046432065	2
336	S373P T376A D405N	4	2.7364014612229863	0.16419412056915267	3.0863729448936192	2.3864299775523534	2
337	S373P S375F Y505H	4	3.577187777017418	0.14289277919371476	3.88175652629357	3.272619027741266	2
338	S373P S375F N501Y	2	1.5865549370240362	0.11751737947945966	1.8644393824563466	1.3086704915917258	2
339	S373P S375F Q498R	4	1.544353031772281	0.14633212299937576	1.8562525688400313	1.2324534947045305	2
340	S373P S375F Q493R	4	1.7832881900085447	0.0990524900861526	1.994413574989194	1.5721628050278953	2
341	S373P S375F E584A	3	1.20629239614345	0.04787777980120168	1.3116706789836141	1.1009141133032858	2
342	S373P S375F T478K	4	1.980333302999921	0.24749763045105796	2.507862014951838	1.4528045910480043	2
343	S373P S375F S477N	4	2.377413157945	0.10115995942358828	2.5930305074872066	2.1617958084027933	2
344	S373P S375F N440K	4	0.6294622194317572	0.06290460194699266	0.7635402046652647	0.4953842341982496	2
345	S373P S375F K417N	1	0.7155155155155153	0.06884228677421186	0.9346023967074255	0.49642863432360507	2
346	S373P S375F R408S	2	0.8788411699370605	0.040734371628264356	0.9751626529389203	0.7825196869352007	2
347	S373P S375F D405N	1	3.2722197737623033	0.22365193496645833	3.983980047865985	2.560459499658622	3
348	S371L Y505H N501Y	4	3.3507299084083866	0.10451275422280214	3.5734935709017313	3.127966245915042	3
349	S371L Q498R Y505H	4	4.748025711466546	0.21351689378733332	5.203126197698796	4.292925225234296	3
350	S371L Q498R N501Y	4	2.8754950690764756	0.10478504640907738	3.098839108626516	2.652151029526435	3
351	S371L Q493R N501Y	4	3.176583221035446	0.10348590392600744	3.39715820393033	2.9560082381405617	3
352	S371L Q493R Y505H	4	3.332988287215139	0.1820094274979603	3.720932198743179	2.945044375687099	3
353	S371L Q493R Q498R	4	2.57088684213918	0.09468072475505274	2.7726940298915643	2.3690796543867956	3
355	S371L T478K Y505H	1	4.842483171278982	0.30947850890767553	5.827381908517097	3.857584434040867	3
356	S371L T478K Q498R	4	3.0137326154610635	0.14448914182333086	3.3217039311386585	2.7057612997834686	3
357	S371L T478K Q493R	4	3.6410781745941088	0.19096804929748126	4.048116936485576	3.234039412702642	3
358	S371L T478K E584A	1	5.28705882352941	0.4633854732297678	6.761758210731884	3.8123594363269357	3
359	S371L S477N Y505H	4	3.5071636342814636	0.3383220128744433	4.228279934875411	2.786047333687516	3
360	S371L S477N N501Y	1	2.9660952380952375	0.20847576265120296	3.629558158685877	2.3026323175045977	3
361	S371L S477N Q498R	3	3.6941087505582018	0.24274698084727309	4.22839125305799	3.1598262480584136	3
362	S371L S477N Q493R	3	0.937454591578739	0.11573689216207377	1.1921897737015839	0.6827194094558942	3
365	S371L N440K N501Y	4	1.3475991428405578	0.11737489349944194	1.5977778062500172	1.0974204794310984	3
366	S371L N440K Q493R	4	0.5215043606049079	0.0465258249212373	0.6206718089900518	0.42233691221976405	3
367	S371L N440K E584A	4	1.3877740226639759	0.12294553978268835	1.6498262375623325	1.1257218077656193	3
368	S371L N440K T478K	4	0.854459274914472	0.08553925609053936	1.0367818834361346	0.6721366663928093	3
369	S371L N440K S477N	4	0.5094455991158536	0.03387557572137851	0.5816496795927463	0.437241518638961	3
370	S371L K417N Y505H	4	3.5981656866058573	0.11592351267498385	3.845250805016592	3.3510805681951226	3
371	S371L K417N N501Y	4	1.4962943470681298	0.1436182123477571	1.802409320510799	1.1901793736254607	3
372	S371L K417N Q498R	4	2.434506559653584	0.0857498788334177	2.6172780999248393	2.251735019382329	3
373	S371L K417N Q493R	4	3.0940932574767537	0.08968678630344215	3.2852561173859014	2.902930397567606	3
374	S371L K417N E584A	4	3.0306779460600546	0.131545394950532	3.3110603183477876	2.7502955737723216	3
375	S371L K417N T478K	4	3.489725822476313	0.10156115925123216	3.7061983092088298	3.273253335743796	3
376	S371L K417N S477N	4	4.049961429185753	0.26566352705523677	4.616209833199324	3.483713025172182	3
377	S371L K417N N440K	4	0.9962221549092108	0.07480018574448252	1.155654976822041	0.8367893329963806	3
378	S371L R408S Y505H	4	4.382576284928091	0.12040173589911818	4.63920651019482	4.125946059661362	3
379	S371L R408S N501Y	4	4.689339410411764	0.21036052037087977	5.137712245959898	4.240966574863629	3
380	S371L R408S Q498R	4	3.776719659438013	0.23500715997398214	4.277625563767744	3.2758137551082815	3
381	S371L R408S Q493R	4	3.6672799132691822	0.13111978039799893	3.946755109612335	3.3878047169260292	3
382	S371L R408S E584A	4	3.559309669222032	0.26195834048794486	4.117660655010536	3.0009586834335273	3
383	S371L R408S T478K	4	4.108877983155849	0.11475159163934226	4.353465211007734	3.864290755303964	3
384	S371L R408S N440K	4	1.4128948431556636	0.10645992104788002	1.6398087934934489	1.1859808928178783	3
385	S371L R408S K417N	4	2.724359352169483	0.28026181008183304	3.3217232599060393	2.126995444432927	3
386	S371L D405N Y505H	4	3.1425606942283575	0.16431771645191684	3.4927956162871414	2.7923257721695736	3
388	S371L D405N Q498R	1	3.187913669064747	0.3091014243176723	4.171612354842626	2.204214983286868	3
389	S371L D405N Q493R	2	4.659179788844649	0.33203457165592465	5.4443167891560655	3.8740427885332327	3
390	S371L D405N E584A	2	2.481670465971279	0.2343340518594466	3.035782447835632	1.9275584841069264	3
391	S371L D405N T478K	4	3.2841612591771026	0.12137134936896758	3.5428581666335104	3.0254643517206947	3
392	S371L D405N S477N	4	4.238549259674067	0.30974084771628413	4.898746248780101	3.5783522705680335	3
393	S371L D405N N440K	4	1.000214700560029	0.1726566695717768	1.3682236804565788	0.6322057206634792	3
395	S371L T376A Y505H	4	2.345409197020192	0.3360991866241765	3.0617876556131507	1.629030738427233	3
396	S371L T376A N501Y	1	1.9674984005118357	0.1539488692682647	2.4574324107173147	1.4775643903063567	3
397	S371L T376A E584A	4	2.3552561797613096	0.10397430831416711	2.576872171967386	2.1336401875552333	3
398	S371L T376A T478K	4	2.8347139834729203	0.22872497528351046	3.322229728099026	2.3471982388468144	3
399	S371L T376A S477N	4	2.6859159963368042	0.19464322882572316	3.1007882179635913	2.271043774710017	3
400	S371L T376A N440K	4	1.0447614518900672	0.1315735655679511	1.3252038684274963	0.764319035352638	3
401	S371L T376A K417N	2	2.8425783985862045	0.15590605833379093	3.211237645001713	2.473919152170696	3
404	S371L S375F Q493R	4	2.6378132666799696	0.17786277109710905	3.0169187893068248	2.2587077440531145	3
405	S371L S375F E584A	4	0.24118189311104893	0.015371654747230633	0.2739457996365285	0.20841798658556937	3
406	S371L S375F S477N	4	1.2324484957694626	0.09096743266871213	1.4263409887918874	1.0385560027470377	3
407	S371L S375F N440K	4	0.36231077095976577	0.023666310993507755	0.41275431877194346	0.3118672231475881	3
408	S371L S375F K417N	4	1.2663392181890318	0.07531423919873753	1.4268677191033272	1.1058107172747365	3
409	S371L S375F R408S	4	1.9284602568408398	0.1163034727487528	2.17635524097814	1.6805652727035394	3
410	S371L S375F D405N	2	1.868625454339741	0.12326319837073002	2.1600966024642623	1.5771543062152196	3
411	S371L S375F T376A	4	0.7468185896825263	0.03801998433311448	0.8278562680115158	0.6657809113535369	3
412	S371L S373P Y505H	4	2.743331728857613	0.11389794753345048	2.9860994573679256	2.5005640003473	3
414	S371L S373P T478K	4	2.006730705386748	0.12076223748960653	2.2641293216046967	1.749332089168799	3
415	S371L S373P S477N	4	2.680267079200527	0.14169557696145144	2.982284052322779	2.3782501060782755	3
416	S371L S373P N440K	4	1.0764494014858914	0.045329717864744136	1.1730674080290326	0.9798313949427502	3
417	S371L S373P R408S	4	3.229430453143301	0.1458094208706532	3.5402158769963226	2.9186450292902792	3
418	S371L S373P D405N	4	2.9647789460189897	0.09777736470163055	3.1731864655782682	2.7563714264597112	3
419	S371L S373P T376A	4	2.726124606896689	0.18065166731316964	3.1111745210958786	2.3410746926974992	3
420	S371L S373P S375F	4	3.514293436316651	0.1555550072309918	3.8458510857886257	3.1827357868446766	3
421	G339D Y505H N501Y	4	3.9095174416335134	0.12905917930954702	4.184600570723107	3.6344343125439202	3
422	G339D Q498R Y505H	4	2.84823984840251	0.16823266800292552	3.2068192921655783	2.4896604046394417	3
423	G339D Q498R N501Y	4	3.201588628181435	0.13089461704822483	3.480583900205035	2.9225933561578348	3
424	G339D Q493R Y505H	4	3.9736703880486184	0.2246276385369691	4.452452866128305	3.4948879099689316	3
425	G339D Q493R Q498R	4	2.6745055571564285	0.19142392952487322	3.0825160047513993	2.2664951095614576	3
426	G339D E584A Y505H	4	3.664295891195366	0.15158709046174823	3.9873961262727193	3.3411956561180127	3
428	G339D E584A Q498R	1	3.498766650222003	0.28388386329413023	4.40221180209223	2.5953214983517756	3
429	G339D E584A Q493R	4	4.59589553815349	0.266068526456659	5.163007177957175	4.028783898349806	3
430	G339D T478K Y505H	4	4.563436038349255	0.2515886640277826	5.099684581959149	4.02718749473936	3
431	G339D T478K N501Y	1	6.257142857142857	0.4968905581286182	7.838470377989913	4.675815336295801	3
432	G339D T478K Q498R	4	3.9115789247543904	0.13439142470386822	4.19802746586652	3.6251303836422606	3
433	G339D T478K Q493R	4	4.346696736291559	0.14648411526533064	4.658920237205508	4.03447323537761	3
434	G339D T478K E584A	3	1.9562517197864004	0.1662091785918742	2.3220756553366924	1.5904277842361088	3
435	G339D S477N Y505H	4	4.042449233357501	0.13354604958922558	4.327095900065698	3.7578025666493033	3
436	G339D S477N N501Y	4	2.6397250314202374	0.20640192916311192	3.07966032953752	2.199789733302955	3
437	G339D S477N E584A	4	3.757876940467854	0.1123737447097657	3.997395907562283	3.5183579733734245	3
438	G339D S477N T478K	4	3.7483205961089183	0.11581946053509777	3.9951839326333785	3.501457259584458	3
439	G339D N440K Y505H	4	0.9562242749591755	0.10390458956940349	1.1776916651784086	0.7347568847399425	3
440	G339D N440K N501Y	4	0.8129902768732881	0.07266472580956965	0.9678714736782881	0.658109080068288	3
441	G339D N440K Q498R	4	0.5984577022225658	0.03987139268651394	0.6834415640450533	0.5134738404000783	3
443	G339D N440K T478K	4	0.7265133292349527	0.08527911061733541	0.9082814508059756	0.5447452076639299	3
444	G339D N440K S477N	4	0.6257388781305862	0.04209776021861376	0.7154681300176158	0.5360096262435565	3
445	G339D K417N Y505H	4	2.8906360939016236	0.20734312790211087	3.3325775096434263	2.448694678159821	3
446	G339D K417N Q498R	4	3.5542264831849653	0.184297062076968	3.947046372396837	3.1614065939730933	3
447	G339D K417N Q493R	4	3.964163908522067	0.12859135167185176	4.238249886605894	3.6900779304382394	3
448	G339D K417N T478K	4	2.173854544018968	0.08180147600964584	2.3482102628858095	1.9994988251521266	3
449	G339D K417N S477N	4	4.377888128125228	0.21719571010263275	4.8408298257209195	3.914946430529537	3
450	G339D K417N N440K	4	0.7658376007651814	0.03515364654999343	0.8407658247289179	0.6909093768014448	3
451	G339D R408S Y505H	4	3.9979175764771857	0.15820648887259375	4.335126725289212	3.66070842766516	3
453	G339D R408S Q498R	4	3.9512395772949183	0.2781809590401527	4.544168256024308	3.358310898565528	3
454	G339D R408S Q493R	4	4.0743336123979095	0.13899646570570537	4.370597566060687	3.7780696587351317	3
455	G339D R408S E584A	3	4.395881214589734	0.5048829481417164	5.507121091028581	3.2846413381508865	3
456	G339D R408S T478K	4	3.929157402599052	0.12894138737465713	4.203989464122554	3.6543253410755505	3
457	G339D R408S S477N	3	5.163999631980184	0.298714180706803	5.821465110822194	4.506534153138174	3
458	G339D R408S N440K	3	3.6153172794584236	0.27961608745828787	4.2307481384745715	2.999886420442276	3
459	G339D D405N Q493R	4	3.2467637167193253	0.20553883205963996	3.684859366907639	2.8086680665310118	3
460	G339D D405N E584A	3	3.2196062652342006	0.15614031579522536	3.563268783190157	2.875943747278244	3
461	G339D D405N T478K	4	3.726505284610855	0.3367826899925631	4.44434059614775	3.00866997307396	3
462	G339D D405N S477N	2	4.802362118081452	0.33859478727954473	5.603011563348337	4.001712672814566	3
463	G339D D405N N440K	4	1.561191958865554	0.17003068053308684	1.9236037756189444	1.1987801421121638	3
464	G339D D405N K417N	4	4.45559297573081	0.18780526122825345	4.855890414429421	4.055295537032199	3
467	G339D T376A N501Y	4	3.027884354271257	0.22625498982207298	3.5101354495080437	2.5456332590344704	3
468	G339D T376A Q498R	4	3.9434748784057114	0.3417694927277135	4.671939308366237	3.2150104484451862	3
469	G339D T376A Q493R	2	4.331640671745982	0.44439676556346264	5.382472040667884	3.2808093028240792	3
470	G339D T376A E584A	3	2.3137328507588992	0.3703218527440238	3.1288057531029185	1.49865994841488	3
474	G339D T376A K417N	4	3.539818046159088	0.2024255875555309	3.9712779727639034	3.1083581195542727	3
475	G339D T376A R408S	4	4.185660599378005	0.13072521481871055	4.464294799096491	3.90702639965952	3
476	G339D T376A D405N	4	3.255786844456138	0.22164790390594444	3.7282181685106397	2.7833555204016363	3
477	G339D S375F Y505H	4	3.570489823374494	0.13580633790063765	3.859954180576884	3.281025466172104	3
479	G339D S375F Q498R	4	1.753174055236341	0.1131721670693993	1.9943948193063759	1.5119532911663063	3
480	G339D S375F Q493R	2	2.6383851286558326	0.41583869711187366	3.6216873963550955	1.6550828609565698	3
482	G339D S375F T478K	4	2.787285752469907	0.18199875122153827	3.1752069080534193	2.399364596886395	3
483	G339D S375F S477N	4	3.2861939689857227	0.21312221860002054	3.740453224969331	2.831934713002114	3
484	G339D S375F N440K	2	2.9948341206928766	0.2222389201740815	3.5203456608548516	2.4693225805309016	3
485	G339D S375F K417N	1	3.751995089011664	0.3170904147442178	4.761118307855455	2.7428718701678734	3
489	G339D S373P Y505H	4	4.141731932819059	0.270719907946615	4.718757757585734	3.564706108052385	3
490	G339D S373P N501Y	3	3.5596949056146387	0.21184660341319753	4.025966135941064	3.0934236752882134	3
491	G339D S373P Q498R	4	3.3160120424486372	0.16128594210847713	3.659784890460858	2.9722391944364164	3
492	G339D S373P Q493R	4	3.9301233581819757	0.17949526631428497	4.312708461997608	3.5475382543663434	3
493	G339D S373P E584A	4	3.349740375185576	0.13334071484967386	3.6339493812564685	3.0655313691146837	3
494	G339D S373P T478K	4	3.397709454456389	0.1421159199896627	3.7006223675351007	3.094796541377677	3
495	G339D S373P S477N	4	3.377710617482986	0.19401127585348105	3.791235863234273	2.9641853717316993	3
496	G339D S373P N440K	4	1.2551058438441425	0.09713821518352346	1.4621510484535074	1.0480606392347775	3
497	G339D S373P K417N	4	3.8901921266023094	0.10688974697652058	4.118022229220365	3.6623620239842536	3
498	G339D S373P R408S	4	3.7470751808098783	0.13153658586253422	4.027438776971001	3.466711584648755	3
499	G339D S373P T376A	4	3.489646640675004	0.2242197767416989	3.967559781916511	3.011733499433497	3
500	G339D S373P S375F	4	3.0626419139748324	0.12029160311842259	3.3190373967761966	2.8062464311734683	3
501	G339D S371L Y505H	4	4.649472895642119	0.37037199199971127	5.438902109677805	3.860043681606433	3
502	G339D S371L N501Y	1	5.425007913896802	0.44267587260395663	6.83380010910375	4.016215718689853	3
503	G339D S371L Q498R	4	4.7032522571216	0.28637957070345593	5.313655862954955	4.092848651288246	3
504	G339D S371L Q493R	2	4.564374358287577	0.27035645177571654	5.203665780573533	3.9250829360016217	3
505	G339D S371L E584A	4	4.014074701341087	0.16151451454345916	4.358334739965978	3.6698146627161967	3
506	G339D S371L T478K	4	5.057354553940263	0.3729768351212367	5.852335859663577	4.2623732482169485	3
507	G339D S371L S477N	4	3.466379948008251	0.35005006385050436	4.212493997525421	2.7202658984910815	3
508	G339D S371L N440K	4	0.9931159628135072	0.12615155750576734	1.2620016427307759	0.7242302828962386	3
509	G339D S371L K417N	3	4.855039041095042	0.2936260503411251	5.501305620509627	4.208772461680456	3
510	G339D S371L R408S	1	5.055969436485194	0.4527776198855762	6.496909900005448	3.6150289729649394	3
513	G339D S371L S373P	4	3.6568286656875846	0.13097564940122544	3.935996654083164	3.3776606772920053	3
514	R408S T478K Q498R	4	2.5182656080412005	0.21116381072401946	2.968350616447487	2.068180599634914	3
515	T376A K417N Y505H	4	2.1386506642553322	0.07415555208946241	2.2967094820571177	1.9805918464535468	3
516	S373P Q493R Y505H	4	2.581837617141631	0.08952306540604443	2.772651514218422	2.39102372006484	3
517	S371L N440K Q498R	4	0.5933725669506209	0.0323592044378674	0.6623445785443746	0.5244005553568672	3
518	G339D K417N N501Y	4	3.5010182218316475	0.1902913111677519	3.90661455054404	3.095421893119255	3
wt_1		4	5.610027506729321	0.11749551024131763	5.860463258638439	5.359591754820204	1
wt_2		3	5.902238877600499	0.15454851781585077	6.242397871826001	5.562079883374996	1
o	G339D S371L S373P S375F T376A,D405N K417N R408S N440K S477N T478K E584A Q493R Q498R N501Y Y505H	4	0.6066253781767831	0.07985119285159362	0.7768241668926822	0.436426589460884	1
wt_1		4	5.168236431805807	0.16384130364432606	5.517455904002353	4.819016959609262	2
wt_2		4	6.003049374095368	0.3089011556861746	6.661456602005415	5.344642146185321	2
o	G339D S371L S373P S375F T376A,D405N K417N R408S N440K S477N T478K E584A Q493R Q498R N501Y Y505H	4	0.7318109449300375	0.06286017677454996	0.8657942401499308	0.5978276497101442	2
wt_1		4	3.1734835381712587	0.0996575485529326	3.385898574745963	2.9610685015965545	3
wt_2		4	3.009461055352453	0.11494574703989036	3.254462115644604	2.7644599950603017	3
o_1	G339D S371L S373P S375F T376A,D405N K417N R408S N440K S477N T478K E584A Q493R Q498R N501Y Y505H	4	0.27452017595177786	0.010128431466581024	0.2961084165984507	0.252931935305105	3
o_2	G339D S371L S373P S375F T376A,D405N K417N R408S N440K S477N T478K E584A Q493R Q498R N501Y Y505H	4	0.13046040022327451	0.009024428722963315	0.1496955147237672	0.11122528572278186	3
